# Targeted hypermutation of putative antigen sensors in multicellular bacteria

**DOI:** 10.1101/2023.09.22.558884

**Authors:** H. Doré, A. R. Eisenberg, E. N. Junkins, G. E. Leventhal, Anakha Ganesh, O. X. Cordero, B. G. Paul, D. Valentine, M. A. O’Malley, E. G. Wilbanks

## Abstract

Diversity-generating retroelements (DGRs) are used by bacteria, archaea and viruses as a targeted mutagenesis tool. Through error-prone reverse transcription, DGRs introduce random mutations at specific genomic loci, enabling rapid evolution of these targeted genes. However, the function and benefits of DGR-diversified proteins in cellular hosts remains elusive. We find that 85% of DGRs from one of the major monophyletic lineages of DGR reverse transcriptases are encoded by multicellular bacteria, which often have two or more DGR loci in their genomes. Using the multicellular purple sulfur bacterium *Thiohalocapsa* sp. PB-PSB1 as an example, we characterized nine distinct DGR loci that cumulatively lead to more than 10^294^ possible different combinations of target polypeptides. With environmental metagenomes from individual *Thiohalocapsa* aggregates, we show that most of PB-PSB1’s DGR targets are diversified across its biogeographic range, with spatial heterogeneity in the diversity of each locus. In PSB1 and other members of this lineage of cellular DGRs, diversified target genes are associated with NACHT-domain anti-phage defenses and putative ternary conflict systems previously shown to be enriched in multicellular bacteria. We propose that these DGR-diversified target genes act as antigen sensors that confer a form of adaptive immunity to their multicellular consortia. These findings have implications for the emergence of multicellularity, as the NACHT-domain anti-phage systems and ternary systems share both domain homology and conceptual similarities with the innate immune and programmed cell death pathways of plants and metazoans.

**Significance:** To defend themselves against predators, bacteria employ a wide range of conflict systems, some of which are enriched in multicellular bacteria. Here, we show that numerous multicellular bacteria use related diversity-generating retroelements (DGRs) to diversify such conflict systems. Error-prone reverse transcription in DGRs introduces random, targeted mutations and rapid diversification. We used *Thiohalocapsa* PB-PSB1, a member of multicellular bacterial consortia, as a model to study this association between conflict systems and DGRs. We characterized the natural diversity of PB-PSB1 DGRs and propose they function as hypervariable antigen sensors. The accumulation of such DGR-diversified defense systems in multicellular bacteria emphasizes the fitness advantage of a rapidly diversifying immune system for the evolution of multicellularity.
