## Supplemental Dataset S1 for "Targeted hypermutation of putative antigen sensors in multicellular bacteria"

### Sheet: Dataset1
Dataset S1: Coordinates of PB-PSB1 DGR elements. Note that when the element is on the minus strand, the end coordinate is greater than the start coordinate. When multiple VRs are present in a target, they are numbered from the N-terminal end to the C-terminal end. All VR to TR coordinates were verified manually based on VR/TR alignment.
DGR	Target_ID	Target locus tag	Target CDS ID	VR_number	VR_ID	Target start	Target end	VR start	VR end	VR_strand	VRsize	TR start	TR end	TR_strand	TRsize	TR sequence	Alternative TR sequence for DGR7 from the identified structural variant
DGR1	DGR1_target1	N838_07100	QQO57707.1	VR1	DGR1_target1_VR1	1674613	1675323	1675215	1675307	+	93	2846460	2846552	+	93	GCCGCGTGATTGTCGGTGCGCCTATCGCAACAGGAACAATCCCAACAACTGGAACAACAATTTGGGATTTCGCGTGGCTCGAGTCTCCATCGC
DGR2	DGR2_target1	N838_08805	QQO53442.1	VR1	DGR2_target1_VR1	2114345	2119981	2118027	2118150	+	124	2121977	2122100	+	124	CGGGCTCGAACCGGGTCGTCCGCGGCGGCTCCTGGAACAACGACGCCGACAACTGCCGTTCGGCGTACCGCAACAGGAACGAGCCGTCGAACCGGAACAACAACCTCGGCTTCCGTCTTTCGAG
DGR2	DGR2_target1	N838_08805	QQO53442.1	VR2	DGR2_target1_VR2	2114345	2119981	2118864	2118987	+	124	2121977	2122100	+	124	CGGGCTCGAACCGGGTCGTCCGCGGCGGCTCCTGGAACAACGACGCCGACAACTGCCGTTCGGCGTACCGCAACAGGAACGAGCCGTCGAACCGGAACAACAACCTCGGCTTCCGTCTTTCGAG
DGR2	DGR2_target1	N838_08805	QQO53442.1	VR3	DGR2_target1_VR3	2114345	2119981	2119848	2119971	+	124	2121977	2122100	+	124	CGGGCTCGAACCGGGTCGTCCGCGGCGGCTCCTGGAACAACGACGCCGACAACTGCCGTTCGGCGTACCGCAACAGGAACGAGCCGTCGAACCGGAACAACAACCTCGGCTTCCGTCTTTCGAG
DGR3	DGR3_target1	N838_12125	QQO53989.1	VR1	DGR3_target1_VR1	2840311	2843349	2843241	2843333	+	93	2846460	2846552	+	93	GCCGCGTGATTGTCGGTGCGCCTATCGCAACAGGAACAATCCCAACAACTGGAACAACAATTTGGGATTTCGCGTGGCTCGAGTCTCCATCGC
DGR3	DGR3_target2	N838_12150	QQO53994.1	VR1	DGR3_target2_VR1	2846876	2849944	2849836	2849928	+	93	2846460	2846552	+	93	GCCGCGTGATTGTCGGTGCGCCTATCGCAACAGGAACAATCCCAACAACTGGAACAACAATTTGGGATTTCGCGTGGCTCGAGTCTCCATCGC
DGR4	DGR4_target1	N838_15430	QQO54525.1	VR1	DGR4_target1_VR1	3596355	3600881	3598903	3599026	+	124	2121977	2122100	+	124	CGGGCTCGAACCGGGTCGTCCGCGGCGGCTCCTGGAACAACGACGCCGACAACTGCCGTTCGGCGTACCGCAACAGGAACGAGCCGTCGAACCGGAACAACAACCTCGGCTTCCGTCTTTCGAG
DGR4	DGR4_target1	N838_15430	QQO54525.1	VR2	DGR4_target1_VR2	3596355	3600881	3599740	3599863	+	124	2121977	2122100	+	124	CGGGCTCGAACCGGGTCGTCCGCGGCGGCTCCTGGAACAACGACGCCGACAACTGCCGTTCGGCGTACCGCAACAGGAACGAGCCGTCGAACCGGAACAACAACCTCGGCTTCCGTCTTTCGAG
DGR4	DGR4_target1	N838_15430	QQO54525.1	VR3	DGR4_target1_VR3	3596355	3600881	3600751	3600874	+	124	2121977	2122100	+	124	CGGGCTCGAACCGGGTCGTCCGCGGCGGCTCCTGGAACAACGACGCCGACTGCCGTTCGGCGTACCGCAACAGGAACGAGCCGTCGAACCGGAACAACAACCTCGGCTTCCGTCTTTCGAG
DGR5	DGR5_target1	N838_16490	QQO54697.1	VR3	DGR5_target1_VR3	3874890	3870289	3870421	3870299	-	123	2121978	2122100	+	123	GGGCTCGAACCGGGTCGTCCGCGGCGGCTCCTGGAACAACGACGCCGACAACTGCCGTTCGGCGTACCGCAACAGGAACGAGCCGTCGAACCGGAACAACAACCTCGGCTTCCGTCTTTCGAG
DGR5	DGR5_target1	N838_16490	QQO54697.1	VR2	DGR5_target1_VR2	3874890	3870289	3871436	3871314	-	123	2121977	2122099	+	123	CGGGCTCGAACCGGGTCGTCCGCGGCGGCTCCTGGAACAACGACGCCGACAACTGCCGTTCGGCGTACCGCAACAGGAACGAGCCGTCGAACCGGAACAACAACCTCGGCTTCCGTCTTTCGA
DGR5	DGR5_target1	N838_16490	QQO54697.1	VR1	DGR5_target1_VR1	3874890	3870289	3872285	3872163	-	123	2121977	2122099	+	123	CGGGCTCGAACCGGGTCGTCCGCGGCGGCTCCTGGAACAACGACGCCGACAACTGCCGTTCGGCGTACCGCAACAGGAACGAGCCGTCGAACCGGAACAACAACCTCGGCTTCCGTCTTTCGA
DGR6	DGR6_target1	N838_17100	QQO54803.1	VR1	DGR6_target1_VR1	4021509	4018672	4018800	4018679	-	120	4024718	4024597	-	122	CGAGGGCTGCGCGGTGGCGGCTGGGGCTCTGGTCGCGGCGGCGTTGCGGTCTCGGCGCGCAACAGGAACAATCCGAATAACAGGAACGACAACGTTGGTTTTCGTGTCTGCGTTGCGCGGTC
DGR6	DGR6_target2	N838_17130	QQO54807.1	VR1	DGR6_target2_VR1	4027762	4024925	4025053	4024932	-	120	4024718	4024597	-	122	CGAGGGCTGCGCGGTGGCGGCTGGGGCTCTGGTCGCGGCGGCGTTGCGGTCTCGGCGCGCAACAGGAACAATCCGAATAACAGGAACGACAACGTTGGTTTTCGTGTCTGCGTTGCGCGGTC
DGR71	DGR7_target1	N838_19955	QQO55284.1	VR1	DGR7_target1_VR1	4698800	4702225	4702090	4702225	+	136	470020	470155	+	136	GCGGGTGCTCCGCGGCGGTTCGTTCGACAACCAGCCCAGGAACCTGCGCTCTGCGGACCGGAACAGGAACCAGCCCGAGAACCGGAACGAGAACATCGGGTTCCGTTGCGTTCGCGGTTCGGTCCGCCAACATGGC	GCGCGTGCTGCGCGGCGGTGCTTTCAACAACTCGTCCAGGAACCTGCGCTGTTCGAACCGGAACAGGAACGCGTCCGAGAACCGGAACAGGAACATCGGCTTTCGCTGTGTGCTTGCCCCGCGCCGCCAACAT
DGR71	DGR7_target2	N838_19970	QQO55287.1	VR1	DGR7_target2_VR1	4709816	4704624	4704759	4704624	-	136	470020	470155	+	136	GCGGGTGCTCCGCGGCGGTTCGTTCGACAACCAGCCCAGGAACCTGCGCTCTGCGGACCGGAACAGGAACCAGCCCGAGAACCGGAACGAGAACATCGGGTTCCGTTGCGTTCGCGGTTCGGTCCGCCAACATGGC	GCGCGTGCTGCGCGGCGGTGCTTTCAACAACTCGTCCAGGAACCTGCGCTGTTCGAACCGGAACAGGAACGCGTCCGAGAACCGGAACAGGAACATCGGCTTTCGCTGTGTGCTTGCCCCGCGCCGCCAACAT
DGR71	DGR7_target3	N838_19990	QQO55291.1	VR1	DGR7_target3_VR1	4717842	4714312	4714447	4714312	-	136	470020	470155	+	136	GCGGGTGCTCCGCGGCGGTTCGTTCGACAACCAGCCCAGGAACCTGCGCTCTGCGGACCGGAACAGGAACCAGCCCGAGAACCGGAACGAGAACATCGGGTTCCGTTGCGTTCGCGGTTCGGTCCGCCAACATGGC	GCGCGTGCTGCGCGGCGGTGCTTTCAACAACTCGTCCAGGAACCTGCGCTGTTCGAACCGGAACAGGAACGCGTCCGAGAACCGGAACAGGAACATCGGCTTTCGCTGTGTGCTTGCCCCGCGCCGCCAACAT
DGR8	DGR8_target1	N838_00520	QQO57576.1	VR1	DGR8_target1_VR1	99510*	102278	101981	102113	+	133	103828	103960	+	133	GCAAGGCCGCAAGCGCGTGCTGCGCGGCGGCGCGTGGAACAACAACGGGCGCAACCTGCGTTCTGCGAACCGCAACGGCAACCCGCCGGACAACCGCAACCACAACATCGGCTTGCGGCTCGCCGGAGCCTTC
DGR8	DGR8_target2	N838_00540	QQO52081.1	VR1	DGR8_target2_VR1	104167	105090	104831	104964	+	134	103827	103960	+	134	AGCAAGGCCGCAAGCGCGTGCTGCGCGGCGGCGCGTGGAACAACAACGGGCGCAACCTGCGTTCTGCGAACCGCAACGGCAACCCGCCGGACAACCGCAACCACAACATCGGCTTGCGGCTCGCCGGAGCCTTC
DGR9	DGR9_target1	N838_02010	QQO52341.1	VR1	DGR9_target1_VR1	464924	468901	468748	468882	+	135	470014	470148	+	135	CGGGAGGCGGGTGCTCCGCGGCGGTTCGTTCGACAACCAGCCCAGGAACCTGCGCTCTGCGGACCGGAACAGGAACCAGCCCGAGAACCGGAACGAGAACATCGGGTTCCGTTGCGTTCGCGGTTCGGTCCGCCA
DGR9	DGR9_target2	N838_02035	QQO52346.1	VR1	DGR9_target2_VR1	472574	471387	471534	471392	-	143	470014	470156	+	143	CGGGAGGCGGGTGCTCCGCGGCGGTTCGTTCGACAACCAGCCCAGGAACCTGCGCTCTGCGGACCGGAACAGGAACCAGCCCGAGAACCGGAACGAGAACATCGGGTTCCGTTGCGTTCGCGGTTCGGTCCGCCAACATGGCC
1 For DGR7, the TR sequence corresponds to the part of DGR9 TR that aligns to DGR7 VRs. The alternative TR sequence extracted from a long-read structural variant is indicated in a separate column.
* This coordinate differs from the NCBI Genbank file and was set manually based on the presence of an upstream start codon in frame with the gene
