## Supplemental Dataset S2 for "Targeted hypermutation of putative antigen sensors in multicellular bacteria"

### Sheet: Sheet1
Dataset S2: Calculation of diversification potential for each VR of each DGR target in PB-PSB1. The codons that are targeted by DGR were identified based on the TR/VR alignment (corresponding to positions were the TR has an A). Then the number of potential amino acids (or stop codons) that can be generated by DGR-induced mutation from each codon was calculated using the standard bacterial genetic…
Codon ID	DGR	Target ID	VR number	VR ID	VR start	VR end	Coordinates of As in target	Codon start coordinate	Reference codon	Place of As in codon	Nb of possible AAs	Nb of possible stop codons	VR-level nb of potential combinations			VR ID	VR-level nb of potential combinations	No DGR1	Per-locus total
DGR1_target1_VR1_codon0	DGR1	DGR1_target1	VR1	DGR1_target1_VR1	1675215	1675307	611	610	GAT	2	4	0	492075000000			DGR1_target1_VR1	492075000000		492075000000
DGR1_target1_VR1_codon1	DGR1	DGR1_target1	VR1	DGR1_target1_VR1	1675215	1675307	626	625	TAT	2	4	0	492075000000			DGR2_target1_VR1	1328602500000000	1328602500000000
DGR1_target1_VR1_codon2	DGR1	DGR1_target1	VR1	DGR1_target1_VR1	1675215	1675307	631;632	631	AAC	1;2	15	0	492075000000			DGR2_target1_VR2	1328602500000000	1328602500000000
DGR1_target1_VR1_codon3	DGR1	DGR1_target1	VR1	DGR1_target1_VR1	1675215	1675307	634	634	AGG	1	3	0	492075000000			DGR2_target1_VR3	1328602500000000	1328602500000000	2.34523e+45
DGR1_target1_VR1_codon4	DGR1	DGR1_target1	VR1	DGR1_target1_VR1	1675215	1675307	637;638	637	AAC	1;2	15	0	492075000000			DGR3_target1_VR1	492075000000	492075000000
DGR1_target1_VR1_codon5	DGR1	DGR1_target1	VR1	DGR1_target1_VR1	1675215	1675307	640;641	640	AAT	1;2	15	0	492075000000			DGR3_target2_VR1	492075000000	492075000000	2.42138e+23
DGR1_target1_VR1_codon6	DGR1	DGR1_target1	VR1	DGR1_target1_VR1	1675215	1675307	646;647	646	AAC	1;2	15	0	492075000000			DGR4_target1_VR1	1328602500000000	1328602500000000
DGR1_target1_VR1_codon7	DGR1	DGR1_target1	VR1	DGR1_target1_VR1	1675215	1675307	649;650	649	AAC	1;2	15	0	492075000000			DGR4_target1_VR2	1328602500000000	1328602500000000
DGR1_target1_VR1_codon8	DGR1	DGR1_target1	VR1	DGR1_target1_VR1	1675215	1675307	655;656	655	AAC	1;2	15	0	492075000000			DGR4_target1_VR3	88573500000000	88573500000000	1.56349e+44
DGR1_target1_VR1_codon9	DGR1	DGR1_target1	VR1	DGR1_target1_VR1	1675215	1675307	658;659	658	AAC	1;2	15	0	492075000000			DGR5_target1_VR1	1328602500000000	1328602500000000
DGR1_target1_VR1_codon10	DGR1	DGR1_target1	VR1	DGR1_target1_VR1	1675215	1675307	661;662	661	AAT	1;2	15	0	492075000000			DGR5_target1_VR2	1328602500000000	1328602500000000
DGR1_target1_VR1_codon11	DGR1	DGR1_target1	VR1	DGR1_target1_VR1	1675215	1675307	669	667	GGA	3	1	0	492075000000			DGR5_target1_VR3	1328602500000000	1328602500000000	2.34523e+45
DGR1_target1_VR1_codon12	DGR1	DGR1_target1	VR1	DGR1_target1_VR1	1675215	1675307	684	682	CGA	3	1	0	492075000000			DGR6_target1_VR1	6150937500	6150937500
DGR1_target1_VR1_codon13	DGR1	DGR1_target1	VR1	DGR1_target1_VR1	1675215	1675307	691	691	ATC	1	4	0	492075000000			DGR6_target2_VR1	6150937500	6150937500	3.7834e+19
DGR2_target1_VR1_codon0	DGR2	DGR2_target1	VR1	DGR2_target1_VR1	2118027	2118150	3691;3692	3691	AAC	1;2	15	0	1328602500000000			DGR7_target1_VR1	332150625000000	332150625000000
DGR2_target1_VR1_codon1	DGR2	DGR2_target1	VR1	DGR2_target1_VR1	2118027	2118150	3718;3719	3718	AAC	1;2	15	0	1328602500000000			DGR7_target2_VR1	332150625000000	332150625000000
DGR2_target1_VR1_codon2	DGR2	DGR2_target1	VR1	DGR2_target1_VR1	2118027	2118150	3721;3722	3721	AAC	1;2	15	0	1328602500000000			DGR7_target3_VR1	332150625000000	332150625000000	3.66442e+43
DGR2_target1_VR1_codon3	DGR2	DGR2_target1	VR1	DGR2_target1_VR1	2118027	2118150	3725	3724	GAC	2	4	0	1328602500000000			DGR8_target1_VR1	2583393750000000	2583393750000000
DGR2_target1_VR1_codon4	DGR2	DGR2_target1	VR1	DGR2_target1_VR1	2118027	2118150	3731	3730	GAC	2	4	0	1328602500000000			DGR8_target2_VR1	1.03336e+16	1.03336e+16	2.66957e+31
DGR2_target1_VR1_codon5	DGR2	DGR2_target1	VR1	DGR2_target1_VR1	2118027	2118150	3733;3734	3733	AAC	1;2	15	0	1328602500000000			DGR9_target1_VR1	302330880000000	302330880000000
DGR2_target1_VR1_codon6	DGR2	DGR2_target1	VR1	DGR2_target1_VR1	2118027	2118150	3749	3748	TAC	2	4	0	1328602500000000			DGR9_target2_VR1	1511654400000000	1328602500000000	4.01678e+29
DGR2_target1_VR1_codon7	DGR2	DGR2_target1	VR1	DGR2_target1_VR1	2118027	2118150	3754;3755	3754	AAC	1;2	15	0	1328602500000000			Total		3.09552e+282	1.52323e+294
DGR2_target1_VR1_codon8	DGR2	DGR2_target1	VR1	DGR2_target1_VR1	2118027	2118150	3757	3757	AGG	1	3	0	1328602500000000
DGR2_target1_VR1_codon9	DGR2	DGR2_target1	VR1	DGR2_target1_VR1	2118027	2118150	3760;3761	3760	AAC	1;2	15	0	1328602500000000
DGR2_target1_VR1_codon10	DGR2	DGR2_target1	VR1	DGR2_target1_VR1	2118027	2118150	3764	3763	GAG	2	4	0	1328602500000000
DGR2_target1_VR1_codon11	DGR2	DGR2_target1	VR1	DGR2_target1_VR1	2118027	2118150	3772;3773	3772	AAC	1;2	15	0	1328602500000000
DGR2_target1_VR1_codon12	DGR2	DGR2_target1	VR1	DGR2_target1_VR1	2118027	2118150	3778;3779	3778	AAC	1;2	15	0	1328602500000000
DGR2_target1_VR1_codon13	DGR2	DGR2_target1	VR1	DGR2_target1_VR1	2118027	2118150	3781;3782	3781	AAC	1;2	15	0	1328602500000000
DGR2_target1_VR1_codon14	DGR2	DGR2_target1	VR1	DGR2_target1_VR1	2118027	2118150	3784;3785	3784	AAC	1;2	15	0	1328602500000000
DGR2_target1_VR1_codon15	DGR2	DGR2_target1	VR1	DGR2_target1_VR1	2118027	2118150	3805	3805	AGG	1	3	0	1328602500000000
DGR2_target1_VR2_codon0	DGR2	DGR2_target1	VR2	DGR2_target1_VR2	2118864	2118987	4528;4529	4528	AAC	1;2	15	0	1328602500000000
DGR2_target1_VR2_codon1	DGR2	DGR2_target1	VR2	DGR2_target1_VR2	2118864	2118987	4555;4556	4555	AAC	1;2	15	0	1328602500000000
DGR2_target1_VR2_codon2	DGR2	DGR2_target1	VR2	DGR2_target1_VR2	2118864	2118987	4558;4559	4558	AAC	1;2	15	0	1328602500000000
DGR2_target1_VR2_codon3	DGR2	DGR2_target1	VR2	DGR2_target1_VR2	2118864	2118987	4562	4561	GAC	2	4	0	1328602500000000
DGR2_target1_VR2_codon4	DGR2	DGR2_target1	VR2	DGR2_target1_VR2	2118864	2118987	4568	4567	GAC	2	4	0	1328602500000000
DGR2_target1_VR2_codon5	DGR2	DGR2_target1	VR2	DGR2_target1_VR2	2118864	2118987	4570;4571	4570	AAC	1;2	15	0	1328602500000000
DGR2_target1_VR2_codon6	DGR2	DGR2_target1	VR2	DGR2_target1_VR2	2118864	2118987	4586	4585	TAC	2	4	0	1328602500000000
DGR2_target1_VR2_codon7	DGR2	DGR2_target1	VR2	DGR2_target1_VR2	2118864	2118987	4591;4592	4591	AAC	1;2	15	0	1328602500000000
DGR2_target1_VR2_codon8	DGR2	DGR2_target1	VR2	DGR2_target1_VR2	2118864	2118987	4594	4594	AGG	1	3	0	1328602500000000
DGR2_target1_VR2_codon9	DGR2	DGR2_target1	VR2	DGR2_target1_VR2	2118864	2118987	4597;4598	4597	AAC	1;2	15	0	1328602500000000
DGR2_target1_VR2_codon10	DGR2	DGR2_target1	VR2	DGR2_target1_VR2	2118864	2118987	4601	4600	GAG	2	4	0	1328602500000000
DGR2_target1_VR2_codon11	DGR2	DGR2_target1	VR2	DGR2_target1_VR2	2118864	2118987	4609;4610	4609	AAC	1;2	15	0	1328602500000000
DGR2_target1_VR2_codon12	DGR2	DGR2_target1	VR2	DGR2_target1_VR2	2118864	2118987	4615;4616	4615	AAC	1;2	15	0	1328602500000000
DGR2_target1_VR2_codon13	DGR2	DGR2_target1	VR2	DGR2_target1_VR2	2118864	2118987	4618;4619	4618	AAC	1;2	15	0	1328602500000000
DGR2_target1_VR2_codon14	DGR2	DGR2_target1	VR2	DGR2_target1_VR2	2118864	2118987	4621;4622	4621	AAC	1;2	15	0	1328602500000000
DGR2_target1_VR2_codon15	DGR2	DGR2_target1	VR2	DGR2_target1_VR2	2118864	2118987	4642	4642	AGG	1	3	0	1328602500000000
DGR2_target1_VR3_codon0	DGR2	DGR2_target1	VR3	DGR2_target1_VR3	2119848	2119971	5512;5513	5512	AAC	1;2	15	0	1328602500000000
DGR2_target1_VR3_codon1	DGR2	DGR2_target1	VR3	DGR2_target1_VR3	2119848	2119971	5539;5540	5539	AAC	1;2	15	0	1328602500000000
DGR2_target1_VR3_codon2	DGR2	DGR2_target1	VR3	DGR2_target1_VR3	2119848	2119971	5542;5543	5542	AAC	1;2	15	0	1328602500000000
DGR2_target1_VR3_codon3	DGR2	DGR2_target1	VR3	DGR2_target1_VR3	2119848	2119971	5546	5545	GAC	2	4	0	1328602500000000
DGR2_target1_VR3_codon4	DGR2	DGR2_target1	VR3	DGR2_target1_VR3	2119848	2119971	5552	5551	GAC	2	4	0	1328602500000000
DGR2_target1_VR3_codon5	DGR2	DGR2_target1	VR3	DGR2_target1_VR3	2119848	2119971	5554;5555	5554	AAC	1;2	15	0	1328602500000000
DGR2_target1_VR3_codon6	DGR2	DGR2_target1	VR3	DGR2_target1_VR3	2119848	2119971	5570	5569	TAC	2	4	0	1328602500000000
DGR2_target1_VR3_codon7	DGR2	DGR2_target1	VR3	DGR2_target1_VR3	2119848	2119971	5575;5576	5575	AAC	1;2	15	0	1328602500000000
DGR2_target1_VR3_codon8	DGR2	DGR2_target1	VR3	DGR2_target1_VR3	2119848	2119971	5578	5578	AGG	1	3	0	1328602500000000
DGR2_target1_VR3_codon9	DGR2	DGR2_target1	VR3	DGR2_target1_VR3	2119848	2119971	5581;5582	5581	AAC	1;2	15	0	1328602500000000
DGR2_target1_VR3_codon10	DGR2	DGR2_target1	VR3	DGR2_target1_VR3	2119848	2119971	5585	5584	GAG	2	4	0	1328602500000000
DGR2_target1_VR3_codon11	DGR2	DGR2_target1	VR3	DGR2_target1_VR3	2119848	2119971	5593;5594	5593	AAC	1;2	15	0	1328602500000000
DGR2_target1_VR3_codon12	DGR2	DGR2_target1	VR3	DGR2_target1_VR3	2119848	2119971	5599;5600	5599	AAC	1;2	15	0	1328602500000000
DGR2_target1_VR3_codon13	DGR2	DGR2_target1	VR3	DGR2_target1_VR3	2119848	2119971	5602;5603	5602	AAC	1;2	15	0	1328602500000000
DGR2_target1_VR3_codon14	DGR2	DGR2_target1	VR3	DGR2_target1_VR3	2119848	2119971	5605;5606	5605	AAC	1;2	15	0	1328602500000000
DGR2_target1_VR3_codon15	DGR2	DGR2_target1	VR3	DGR2_target1_VR3	2119848	2119971	5626	5626	AGG	1	3	0	1328602500000000
DGR3_target1_VR1_codon0	DGR3	DGR3_target1	VR1	DGR3_target1_VR1	2843241	2843333	2939	2938	GAT	2	4	0	492075000000
DGR3_target1_VR1_codon1	DGR3	DGR3_target1	VR1	DGR3_target1_VR1	2843241	2843333	2954	2953	TAT	2	4	0	492075000000
DGR3_target1_VR1_codon2	DGR3	DGR3_target1	VR1	DGR3_target1_VR1	2843241	2843333	2959;2960	2959	AAC	1;2	15	0	492075000000
DGR3_target1_VR1_codon3	DGR3	DGR3_target1	VR1	DGR3_target1_VR1	2843241	2843333	2962	2962	AGG	1	3	0	492075000000
DGR3_target1_VR1_codon4	DGR3	DGR3_target1	VR1	DGR3_target1_VR1	2843241	2843333	2965;2966	2965	AAC	1;2	15	0	492075000000
DGR3_target1_VR1_codon5	DGR3	DGR3_target1	VR1	DGR3_target1_VR1	2843241	2843333	2968;2969	2968	AAT	1;2	15	0	492075000000
DGR3_target1_VR1_codon6	DGR3	DGR3_target1	VR1	DGR3_target1_VR1	2843241	2843333	2974;2975	2974	AAC	1;2	15	0	492075000000
DGR3_target1_VR1_codon7	DGR3	DGR3_target1	VR1	DGR3_target1_VR1	2843241	2843333	2977;2978	2977	AAC	1;2	15	0	492075000000
DGR3_target1_VR1_codon8	DGR3	DGR3_target1	VR1	DGR3_target1_VR1	2843241	2843333	2983;2984	2983	AAC	1;2	15	0	492075000000
DGR3_target1_VR1_codon9	DGR3	DGR3_target1	VR1	DGR3_target1_VR1	2843241	2843333	2986;2987	2986	AAC	1;2	15	0	492075000000
DGR3_target1_VR1_codon10	DGR3	DGR3_target1	VR1	DGR3_target1_VR1	2843241	2843333	2989;2990	2989	AAT	1;2	15	0	492075000000
DGR3_target1_VR1_codon11	DGR3	DGR3_target1	VR1	DGR3_target1_VR1	2843241	2843333	2997	2995	GGA	3	1	0	492075000000
DGR3_target1_VR1_codon12	DGR3	DGR3_target1	VR1	DGR3_target1_VR1	2843241	2843333	3012	3010	CGA	3	1	0	492075000000
DGR3_target1_VR1_codon13	DGR3	DGR3_target1	VR1	DGR3_target1_VR1	2843241	2843333	3019	3019	ATC	1	4	0	492075000000
DGR3_target2_VR1_codon0	DGR3	DGR3_target2	VR1	DGR3_target2_VR1	2849836	2849928	2969	2968	GAT	2	4	0	492075000000
DGR3_target2_VR1_codon1	DGR3	DGR3_target2	VR1	DGR3_target2_VR1	2849836	2849928	2984	2983	TAT	2	4	0	492075000000
DGR3_target2_VR1_codon2	DGR3	DGR3_target2	VR1	DGR3_target2_VR1	2849836	2849928	2989;2990	2989	AAC	1;2	15	0	492075000000
DGR3_target2_VR1_codon3	DGR3	DGR3_target2	VR1	DGR3_target2_VR1	2849836	2849928	2992	2992	AGG	1	3	0	492075000000
DGR3_target2_VR1_codon4	DGR3	DGR3_target2	VR1	DGR3_target2_VR1	2849836	2849928	2995;2996	2995	AAC	1;2	15	0	492075000000
DGR3_target2_VR1_codon5	DGR3	DGR3_target2	VR1	DGR3_target2_VR1	2849836	2849928	2998;2999	2998	AAT	1;2	15	0	492075000000
DGR3_target2_VR1_codon6	DGR3	DGR3_target2	VR1	DGR3_target2_VR1	2849836	2849928	3004;3005	3004	AAC	1;2	15	0	492075000000
DGR3_target2_VR1_codon7	DGR3	DGR3_target2	VR1	DGR3_target2_VR1	2849836	2849928	3007;3008	3007	AAC	1;2	15	0	492075000000
DGR3_target2_VR1_codon8	DGR3	DGR3_target2	VR1	DGR3_target2_VR1	2849836	2849928	3013;3014	3013	AAC	1;2	15	0	492075000000
DGR3_target2_VR1_codon9	DGR3	DGR3_target2	VR1	DGR3_target2_VR1	2849836	2849928	3016;3017	3016	AAC	1;2	15	0	492075000000
DGR3_target2_VR1_codon10	DGR3	DGR3_target2	VR1	DGR3_target2_VR1	2849836	2849928	3019;3020	3019	AAT	1;2	15	0	492075000000
DGR3_target2_VR1_codon11	DGR3	DGR3_target2	VR1	DGR3_target2_VR1	2849836	2849928	3027	3025	GGA	3	1	0	492075000000
DGR3_target2_VR1_codon12	DGR3	DGR3_target2	VR1	DGR3_target2_VR1	2849836	2849928	3042	3040	CGA	3	1	0	492075000000
DGR3_target2_VR1_codon13	DGR3	DGR3_target2	VR1	DGR3_target2_VR1	2849836	2849928	3049	3049	ATC	1	4	0	492075000000
DGR4_target1_VR1_codon0	DGR4	DGR4_target1	VR1	DGR4_target1_VR1	3598903	3599026	2557;2558	2557	AAC	1;2	15	0	1328602500000000
DGR4_target1_VR1_codon1	DGR4	DGR4_target1	VR1	DGR4_target1_VR1	3598903	3599026	2584;2585	2584	AAC	1;2	15	0	1328602500000000
DGR4_target1_VR1_codon2	DGR4	DGR4_target1	VR1	DGR4_target1_VR1	3598903	3599026	2587;2588	2587	AAC	1;2	15	0	1328602500000000
DGR4_target1_VR1_codon3	DGR4	DGR4_target1	VR1	DGR4_target1_VR1	3598903	3599026	2591	2590	GAC	2	4	0	1328602500000000
DGR4_target1_VR1_codon4	DGR4	DGR4_target1	VR1	DGR4_target1_VR1	3598903	3599026	2597	2596	GAC	2	4	0	1328602500000000
DGR4_target1_VR1_codon5	DGR4	DGR4_target1	VR1	DGR4_target1_VR1	3598903	3599026	2599;2600	2599	AAC	1;2	15	0	1328602500000000
DGR4_target1_VR1_codon6	DGR4	DGR4_target1	VR1	DGR4_target1_VR1	3598903	3599026	2615	2614	TAC	2	4	0	1328602500000000
DGR4_target1_VR1_codon7	DGR4	DGR4_target1	VR1	DGR4_target1_VR1	3598903	3599026	2620;2621	2620	AAC	1;2	15	0	1328602500000000
DGR4_target1_VR1_codon8	DGR4	DGR4_target1	VR1	DGR4_target1_VR1	3598903	3599026	2623	2623	AGG	1	3	0	1328602500000000
DGR4_target1_VR1_codon9	DGR4	DGR4_target1	VR1	DGR4_target1_VR1	3598903	3599026	2626;2627	2626	AAC	1;2	15	0	1328602500000000
DGR4_target1_VR1_codon10	DGR4	DGR4_target1	VR1	DGR4_target1_VR1	3598903	3599026	2630	2629	GAG	2	4	0	1328602500000000
DGR4_target1_VR1_codon11	DGR4	DGR4_target1	VR1	DGR4_target1_VR1	3598903	3599026	2638;2639	2638	AAC	1;2	15	0	1328602500000000
DGR4_target1_VR1_codon12	DGR4	DGR4_target1	VR1	DGR4_target1_VR1	3598903	3599026	2644;2645	2644	AAC	1;2	15	0	1328602500000000
DGR4_target1_VR1_codon13	DGR4	DGR4_target1	VR1	DGR4_target1_VR1	3598903	3599026	2647;2648	2647	AAC	1;2	15	0	1328602500000000
DGR4_target1_VR1_codon14	DGR4	DGR4_target1	VR1	DGR4_target1_VR1	3598903	3599026	2650;2651	2650	AAC	1;2	15	0	1328602500000000
DGR4_target1_VR1_codon15	DGR4	DGR4_target1	VR1	DGR4_target1_VR1	3598903	3599026	2671	2671	AGG	1	3	0	1328602500000000
DGR4_target1_VR2_codon0	DGR4	DGR4_target1	VR2	DGR4_target1_VR2	3599740	3599863	3394;3395	3394	AAC	1;2	15	0	1328602500000000
DGR4_target1_VR2_codon1	DGR4	DGR4_target1	VR2	DGR4_target1_VR2	3599740	3599863	3421;3422	3421	AAC	1;2	15	0	1328602500000000
DGR4_target1_VR2_codon2	DGR4	DGR4_target1	VR2	DGR4_target1_VR2	3599740	3599863	3424;3425	3424	AAC	1;2	15	0	1328602500000000
DGR4_target1_VR2_codon3	DGR4	DGR4_target1	VR2	DGR4_target1_VR2	3599740	3599863	3428	3427	GAC	2	4	0	1328602500000000
DGR4_target1_VR2_codon4	DGR4	DGR4_target1	VR2	DGR4_target1_VR2	3599740	3599863	3434	3433	GAC	2	4	0	1328602500000000
DGR4_target1_VR2_codon5	DGR4	DGR4_target1	VR2	DGR4_target1_VR2	3599740	3599863	3436;3437	3436	AAC	1;2	15	0	1328602500000000
DGR4_target1_VR2_codon6	DGR4	DGR4_target1	VR2	DGR4_target1_VR2	3599740	3599863	3452	3451	TAC	2	4	0	1328602500000000
DGR4_target1_VR2_codon7	DGR4	DGR4_target1	VR2	DGR4_target1_VR2	3599740	3599863	3457;3458	3457	AAC	1;2	15	0	1328602500000000
DGR4_target1_VR2_codon8	DGR4	DGR4_target1	VR2	DGR4_target1_VR2	3599740	3599863	3460	3460	AGG	1	3	0	1328602500000000
DGR4_target1_VR2_codon9	DGR4	DGR4_target1	VR2	DGR4_target1_VR2	3599740	3599863	3463;3464	3463	AAC	1;2	15	0	1328602500000000
DGR4_target1_VR2_codon10	DGR4	DGR4_target1	VR2	DGR4_target1_VR2	3599740	3599863	3467	3466	GAG	2	4	0	1328602500000000
DGR4_target1_VR2_codon11	DGR4	DGR4_target1	VR2	DGR4_target1_VR2	3599740	3599863	3475;3476	3475	AAC	1;2	15	0	1328602500000000
DGR4_target1_VR2_codon12	DGR4	DGR4_target1	VR2	DGR4_target1_VR2	3599740	3599863	3481;3482	3481	AAC	1;2	15	0	1328602500000000
DGR4_target1_VR2_codon13	DGR4	DGR4_target1	VR2	DGR4_target1_VR2	3599740	3599863	3484;3485	3484	AAC	1;2	15	0	1328602500000000
DGR4_target1_VR2_codon14	DGR4	DGR4_target1	VR2	DGR4_target1_VR2	3599740	3599863	3487;3488	3487	AAC	1;2	15	0	1328602500000000
DGR4_target1_VR2_codon15	DGR4	DGR4_target1	VR2	DGR4_target1_VR2	3599740	3599863	3508	3508	AGG	1	3	0	1328602500000000
DGR4_target1_VR3_codon0	DGR4	DGR4_target1	VR3	DGR4_target1_VR3	3600751	3600874	4405;4406	4405	AAC	1;2	15	0	88573500000000
DGR4_target1_VR3_codon1	DGR4	DGR4_target1	VR3	DGR4_target1_VR3	3600751	3600874	4432;4433	4432	AAC	1;2	15	0	88573500000000
DGR4_target1_VR3_codon2	DGR4	DGR4_target1	VR3	DGR4_target1_VR3	3600751	3600874	4435;4436	4435	AAC	1;2	15	0	88573500000000
DGR4_target1_VR3_codon3	DGR4	DGR4_target1	VR3	DGR4_target1_VR3	3600751	3600874	4439	4438	GAC	2	4	0	88573500000000
DGR4_target1_VR3_codon4	DGR4	DGR4_target1	VR3	DGR4_target1_VR3	3600751	3600874	4445	4444	GAC	2	4	0	88573500000000
DGR4_target1_VR3_codon5	DGR4	DGR4_target1	VR3	DGR4_target1_VR3	3600751	3600874	4460	4459	TAC	2	4	0	88573500000000
DGR4_target1_VR3_codon6	DGR4	DGR4_target1	VR3	DGR4_target1_VR3	3600751	3600874	4465;4466	4465	AAC	1;2	15	0	88573500000000
DGR4_target1_VR3_codon7	DGR4	DGR4_target1	VR3	DGR4_target1_VR3	3600751	3600874	4468	4468	AGG	1	3	0	88573500000000
DGR4_target1_VR3_codon8	DGR4	DGR4_target1	VR3	DGR4_target1_VR3	3600751	3600874	4471;4472	4471	AAC	1;2	15	0	88573500000000
DGR4_target1_VR3_codon9	DGR4	DGR4_target1	VR3	DGR4_target1_VR3	3600751	3600874	4475	4474	GAG	2	4	0	88573500000000
DGR4_target1_VR3_codon10	DGR4	DGR4_target1	VR3	DGR4_target1_VR3	3600751	3600874	4483;4484	4483	AAC	1;2	15	0	88573500000000
DGR4_target1_VR3_codon11	DGR4	DGR4_target1	VR3	DGR4_target1_VR3	3600751	3600874	4489;4490	4489	AAC	1;2	15	0	88573500000000
DGR4_target1_VR3_codon12	DGR4	DGR4_target1	VR3	DGR4_target1_VR3	3600751	3600874	4492;4493	4492	AAC	1;2	15	0	88573500000000
DGR4_target1_VR3_codon13	DGR4	DGR4_target1	VR3	DGR4_target1_VR3	3600751	3600874	4495;4496	4495	AAC	1;2	15	0	88573500000000
DGR4_target1_VR3_codon14	DGR4	DGR4_target1	VR3	DGR4_target1_VR3	3600751	3600874	4516	4516	AGG	1	3	0	88573500000000
DGR5_target1_VR3_codon0	DGR5	DGR5_target1	VR3	DGR5_target1_VR3	3870421	3870299	4477;4478	4477	AAC	1;2	15	0	1328602500000000
DGR5_target1_VR3_codon1	DGR5	DGR5_target1	VR3	DGR5_target1_VR3	3870421	3870299	4504;4505	4504	AAC	1;2	15	0	1328602500000000
DGR5_target1_VR3_codon2	DGR5	DGR5_target1	VR3	DGR5_target1_VR3	3870421	3870299	4507;4508	4507	AAC	1;2	15	0	1328602500000000
DGR5_target1_VR3_codon3	DGR5	DGR5_target1	VR3	DGR5_target1_VR3	3870421	3870299	4511	4510	GAC	2	4	0	1328602500000000
DGR5_target1_VR3_codon4	DGR5	DGR5_target1	VR3	DGR5_target1_VR3	3870421	3870299	4517	4516	GAC	2	4	0	1328602500000000
DGR5_target1_VR3_codon5	DGR5	DGR5_target1	VR3	DGR5_target1_VR3	3870421	3870299	4519;4520	4519	AAC	1;2	15	0	1328602500000000
DGR5_target1_VR3_codon6	DGR5	DGR5_target1	VR3	DGR5_target1_VR3	3870421	3870299	4535	4534	TAC	2	4	0	1328602500000000
DGR5_target1_VR3_codon7	DGR5	DGR5_target1	VR3	DGR5_target1_VR3	3870421	3870299	4540;4541	4540	AAC	1;2	15	0	1328602500000000
DGR5_target1_VR3_codon8	DGR5	DGR5_target1	VR3	DGR5_target1_VR3	3870421	3870299	4543	4543	AGG	1	3	0	1328602500000000
DGR5_target1_VR3_codon9	DGR5	DGR5_target1	VR3	DGR5_target1_VR3	3870421	3870299	4546;4547	4546	AAC	1;2	15	0	1328602500000000
DGR5_target1_VR3_codon10	DGR5	DGR5_target1	VR3	DGR5_target1_VR3	3870421	3870299	4550	4549	GAG	2	4	0	1328602500000000
DGR5_target1_VR3_codon11	DGR5	DGR5_target1	VR3	DGR5_target1_VR3	3870421	3870299	4558;4559	4558	AAC	1;2	15	0	1328602500000000
DGR5_target1_VR3_codon12	DGR5	DGR5_target1	VR3	DGR5_target1_VR3	3870421	3870299	4564;4565	4564	AAC	1;2	15	0	1328602500000000
DGR5_target1_VR3_codon13	DGR5	DGR5_target1	VR3	DGR5_target1_VR3	3870421	3870299	4567;4568	4567	AAC	1;2	15	0	1328602500000000
DGR5_target1_VR3_codon14	DGR5	DGR5_target1	VR3	DGR5_target1_VR3	3870421	3870299	4570;4571	4570	AAC	1;2	15	0	1328602500000000
DGR5_target1_VR3_codon15	DGR5	DGR5_target1	VR3	DGR5_target1_VR3	3870421	3870299	4591	4591	AGG	1	3	0	1328602500000000
DGR5_target1_VR2_codon0	DGR5	DGR5_target1	VR2	DGR5_target1_VR2	3871436	3871314	3463;3464	3463	AAC	1;2	15	0	1328602500000000
DGR5_target1_VR2_codon1	DGR5	DGR5_target1	VR2	DGR5_target1_VR2	3871436	3871314	3490;3491	3490	AAC	1;2	15	0	1328602500000000
DGR5_target1_VR2_codon2	DGR5	DGR5_target1	VR2	DGR5_target1_VR2	3871436	3871314	3493;3494	3493	AAC	1;2	15	0	1328602500000000
DGR5_target1_VR2_codon3	DGR5	DGR5_target1	VR2	DGR5_target1_VR2	3871436	3871314	3497	3496	GAC	2	4	0	1328602500000000
DGR5_target1_VR2_codon4	DGR5	DGR5_target1	VR2	DGR5_target1_VR2	3871436	3871314	3503	3502	GAC	2	4	0	1328602500000000
DGR5_target1_VR2_codon5	DGR5	DGR5_target1	VR2	DGR5_target1_VR2	3871436	3871314	3505;3506	3505	AAC	1;2	15	0	1328602500000000
DGR5_target1_VR2_codon6	DGR5	DGR5_target1	VR2	DGR5_target1_VR2	3871436	3871314	3521	3520	TAC	2	4	0	1328602500000000
DGR5_target1_VR2_codon7	DGR5	DGR5_target1	VR2	DGR5_target1_VR2	3871436	3871314	3526;3527	3526	AAC	1;2	15	0	1328602500000000
DGR5_target1_VR2_codon8	DGR5	DGR5_target1	VR2	DGR5_target1_VR2	3871436	3871314	3529	3529	AGG	1	3	0	1328602500000000
DGR5_target1_VR2_codon9	DGR5	DGR5_target1	VR2	DGR5_target1_VR2	3871436	3871314	3532;3533	3532	AAC	1;2	15	0	1328602500000000
DGR5_target1_VR2_codon10	DGR5	DGR5_target1	VR2	DGR5_target1_VR2	3871436	3871314	3536	3535	GAG	2	4	0	1328602500000000
DGR5_target1_VR2_codon11	DGR5	DGR5_target1	VR2	DGR5_target1_VR2	3871436	3871314	3544;3545	3544	AAC	1;2	15	0	1328602500000000
DGR5_target1_VR2_codon12	DGR5	DGR5_target1	VR2	DGR5_target1_VR2	3871436	3871314	3550;3551	3550	AAC	1;2	15	0	1328602500000000
DGR5_target1_VR2_codon13	DGR5	DGR5_target1	VR2	DGR5_target1_VR2	3871436	3871314	3553;3554	3553	AAC	1;2	15	0	1328602500000000
DGR5_target1_VR2_codon14	DGR5	DGR5_target1	VR2	DGR5_target1_VR2	3871436	3871314	3556;3557	3556	AAC	1;2	15	0	1328602500000000
DGR5_target1_VR2_codon15	DGR5	DGR5_target1	VR2	DGR5_target1_VR2	3871436	3871314	3577	3577	AGG	1	3	0	1328602500000000
DGR5_target1_VR1_codon0	DGR5	DGR5_target1	VR1	DGR5_target1_VR1	3872285	3872163	2614;2615	2614	AAC	1;2	15	0	1328602500000000
DGR5_target1_VR1_codon1	DGR5	DGR5_target1	VR1	DGR5_target1_VR1	3872285	3872163	2641;2642	2641	AAC	1;2	15	0	1328602500000000
DGR5_target1_VR1_codon2	DGR5	DGR5_target1	VR1	DGR5_target1_VR1	3872285	3872163	2644;2645	2644	AAC	1;2	15	0	1328602500000000
DGR5_target1_VR1_codon3	DGR5	DGR5_target1	VR1	DGR5_target1_VR1	3872285	3872163	2648	2647	GAC	2	4	0	1328602500000000
DGR5_target1_VR1_codon4	DGR5	DGR5_target1	VR1	DGR5_target1_VR1	3872285	3872163	2654	2653	GAC	2	4	0	1328602500000000
DGR5_target1_VR1_codon5	DGR5	DGR5_target1	VR1	DGR5_target1_VR1	3872285	3872163	2656;2657	2656	AAC	1;2	15	0	1328602500000000
DGR5_target1_VR1_codon6	DGR5	DGR5_target1	VR1	DGR5_target1_VR1	3872285	3872163	2672	2671	TAC	2	4	0	1328602500000000
DGR5_target1_VR1_codon7	DGR5	DGR5_target1	VR1	DGR5_target1_VR1	3872285	3872163	2677;2678	2677	AAC	1;2	15	0	1328602500000000
DGR5_target1_VR1_codon8	DGR5	DGR5_target1	VR1	DGR5_target1_VR1	3872285	3872163	2680	2680	AGG	1	3	0	1328602500000000
DGR5_target1_VR1_codon9	DGR5	DGR5_target1	VR1	DGR5_target1_VR1	3872285	3872163	2683;2684	2683	AAC	1;2	15	0	1328602500000000
DGR5_target1_VR1_codon10	DGR5	DGR5_target1	VR1	DGR5_target1_VR1	3872285	3872163	2687	2686	GAG	2	4	0	1328602500000000
DGR5_target1_VR1_codon11	DGR5	DGR5_target1	VR1	DGR5_target1_VR1	3872285	3872163	2695;2696	2695	AAC	1;2	15	0	1328602500000000
DGR5_target1_VR1_codon12	DGR5	DGR5_target1	VR1	DGR5_target1_VR1	3872285	3872163	2701;2702	2701	AAC	1;2	15	0	1328602500000000
DGR5_target1_VR1_codon13	DGR5	DGR5_target1	VR1	DGR5_target1_VR1	3872285	3872163	2704;2705	2704	AAC	1;2	15	0	1328602500000000
DGR5_target1_VR1_codon14	DGR5	DGR5_target1	VR1	DGR5_target1_VR1	3872285	3872163	2707;2708	2707	AAC	1;2	15	0	1328602500000000
DGR5_target1_VR1_codon15	DGR5	DGR5_target1	VR1	DGR5_target1_VR1	3872285	3872163	2728	2728	AGG	1	3	0	1328602500000000
DGR6_target1_VR1_codon0	DGR6	DGR6_target1	VR1	DGR6_target1_VR1	4018800	4018679	2712	2710	CGA	3	1	0	6150937500
DGR6_target1_VR1_codon1	DGR6	DGR6_target1	VR1	DGR6_target1_VR1	4018800	4018679	2770;2771	2770	AAC	1;2	15	0	6150937500
DGR6_target1_VR1_codon2	DGR6	DGR6_target1	VR1	DGR6_target1_VR1	4018800	4018679	2773	2773	AGG	1	3	0	6150937500
DGR6_target1_VR1_codon3	DGR6	DGR6_target1	VR1	DGR6_target1_VR1	4018800	4018679	2776;2777	2776	AAC	1;2	15	0	6150937500
DGR6_target1_VR1_codon4	DGR6	DGR6_target1	VR1	DGR6_target1_VR1	4018800	4018679	2779;2780	2779	AAT	1;2	15	0	6150937500
DGR6_target1_VR1_codon5	DGR6	DGR6_target1	VR1	DGR6_target1_VR1	4018800	4018679	2785;2786	2785	AAT	1;2	15	0	6150937500
DGR6_target1_VR1_codon6	DGR6	DGR6_target1	VR1	DGR6_target1_VR1	4018800	4018679	2788;2789	2788	AAC	1;2	15	0	6150937500
DGR6_target1_VR1_codon7	DGR6	DGR6_target1	VR1	DGR6_target1_VR1	4018800	4018679	2791	2791	AGG	1	3	0	6150937500
DGR6_target1_VR1_codon8	DGR6	DGR6_target1	VR1	DGR6_target1_VR1	4018800	4018679	2794;2795	2794	AAC	1;2	15	0	6150937500
DGR6_target1_VR1_codon9	DGR6	DGR6_target1	VR1	DGR6_target1_VR1	4018800	4018679	2798	2797	GAC	2	4	0	6150937500
DGR6_target1_VR1_codon10	DGR6	DGR6_target1	VR1	DGR6_target1_VR1	4018800	4018679	2800;2801	2800	AAC	1;2	15	0	6150937500
DGR6_target2_VR1_codon0	DGR6	DGR6_target2	VR1	DGR6_target2_VR1	4025053	4024932	2712	2710	CGA	3	1	0	6150937500
DGR6_target2_VR1_codon1	DGR6	DGR6_target2	VR1	DGR6_target2_VR1	4025053	4024932	2770;2771	2770	AAC	1;2	15	0	6150937500
DGR6_target2_VR1_codon2	DGR6	DGR6_target2	VR1	DGR6_target2_VR1	4025053	4024932	2773	2773	AGG	1	3	0	6150937500
DGR6_target2_VR1_codon3	DGR6	DGR6_target2	VR1	DGR6_target2_VR1	4025053	4024932	2776;2777	2776	AAC	1;2	15	0	6150937500
DGR6_target2_VR1_codon4	DGR6	DGR6_target2	VR1	DGR6_target2_VR1	4025053	4024932	2779;2780	2779	AAT	1;2	15	0	6150937500
DGR6_target2_VR1_codon5	DGR6	DGR6_target2	VR1	DGR6_target2_VR1	4025053	4024932	2785;2786	2785	AAT	1;2	15	0	6150937500
DGR6_target2_VR1_codon6	DGR6	DGR6_target2	VR1	DGR6_target2_VR1	4025053	4024932	2788;2789	2788	AAC	1;2	15	0	6150937500
DGR6_target2_VR1_codon7	DGR6	DGR6_target2	VR1	DGR6_target2_VR1	4025053	4024932	2791	2791	AGG	1	3	0	6150937500
DGR6_target2_VR1_codon8	DGR6	DGR6_target2	VR1	DGR6_target2_VR1	4025053	4024932	2794;2795	2794	AAC	1;2	15	0	6150937500
DGR6_target2_VR1_codon9	DGR6	DGR6_target2	VR1	DGR6_target2_VR1	4025053	4024932	2798	2797	GAC	2	4	0	6150937500
DGR6_target2_VR1_codon10	DGR6	DGR6_target2	VR1	DGR6_target2_VR1	4025053	4024932	2800;2801	2800	AAC	1;2	15	0	6150937500
DGR7_target1_VR1_codon0	DGR7	DGR7_target1	VR1	DGR7_target1_VR1	4702090	4702225	3316;3317	3316	AAC	1;2	15	0	332150625000000
DGR7_target1_VR1_codon1	DGR7	DGR7_target1	VR1	DGR7_target1_VR1	4702090	4702225	3319;3320	3319	AAC	1;2	15	0	332150625000000
DGR7_target1_VR1_codon2	DGR7	DGR7_target1	VR1	DGR7_target1_VR1	4702090	4702225	3328	3328	AGG	1	3	0	332150625000000
DGR7_target1_VR1_codon3	DGR7	DGR7_target1	VR1	DGR7_target1_VR1	4702090	4702225	3331;3332	3331	AAC	1;2	15	0	332150625000000
DGR7_target1_VR1_codon4	DGR7	DGR7_target1	VR1	DGR7_target1_VR1	4702090	4702225	3346;3347	3346	AAC	1;2	15	0	332150625000000
DGR7_target1_VR1_codon5	DGR7	DGR7_target1	VR1	DGR7_target1_VR1	4702090	4702225	3352;3353	3352	AAC	1;2	15	0	332150625000000
DGR7_target1_VR1_codon6	DGR7	DGR7_target1	VR1	DGR7_target1_VR1	4702090	4702225	3355	3355	AGG	1	3	0	332150625000000
DGR7_target1_VR1_codon7	DGR7	DGR7_target1	VR1	DGR7_target1_VR1	4702090	4702225	3358;3359	3358	AAC	1;2	15	0	332150625000000
DGR7_target1_VR1_codon8	DGR7	DGR7_target1	VR1	DGR7_target1_VR1	4702090	4702225	3368	3367	GAG	2	4	0	332150625000000
DGR7_target1_VR1_codon9	DGR7	DGR7_target1	VR1	DGR7_target1_VR1	4702090	4702225	3370;3371	3370	AAC	1;2	15	0	332150625000000
DGR7_target1_VR1_codon10	DGR7	DGR7_target1	VR1	DGR7_target1_VR1	4702090	4702225	3376;3377	3376	AAC	1;2	15	0	332150625000000
DGR7_target1_VR1_codon11	DGR7	DGR7_target1	VR1	DGR7_target1_VR1	4702090	4702225	3379	3379	AGG	1	3	0	332150625000000
DGR7_target1_VR1_codon12	DGR7	DGR7_target1	VR1	DGR7_target1_VR1	4702090	4702225	3382;3383	3382	AAC	1;2	15	0	332150625000000
DGR7_target1_VR1_codon13	DGR7	DGR7_target1	VR1	DGR7_target1_VR1	4702090	4702225	3385	3385	ATC	1	4	0	332150625000000
DGR7_target1_VR1_codon14	DGR7	DGR7_target1	VR1	DGR7_target1_VR1	4702090	4702225	3419;3420	3418	CAA	2;3	5	0	332150625000000
DGR7_target1_VR1_codon15	DGR7	DGR7_target1	VR1	DGR7_target1_VR1	4702090	4702225	3422	3421	CAT	2	4	0	332150625000000
DGR7_target2_VR1_codon0	DGR7	DGR7_target2	VR1	DGR7_target2_VR1	4704759	4704624	5083;5084	5083	AAC	1;2	15	0	332150625000000
DGR7_target2_VR1_codon1	DGR7	DGR7_target2	VR1	DGR7_target2_VR1	4704759	4704624	5086;5087	5086	AAC	1;2	15	0	332150625000000
DGR7_target2_VR1_codon2	DGR7	DGR7_target2	VR1	DGR7_target2_VR1	4704759	4704624	5095	5095	AGG	1	3	0	332150625000000
DGR7_target2_VR1_codon3	DGR7	DGR7_target2	VR1	DGR7_target2_VR1	4704759	4704624	5098;5099	5098	AAC	1;2	15	0	332150625000000
DGR7_target2_VR1_codon4	DGR7	DGR7_target2	VR1	DGR7_target2_VR1	4704759	4704624	5113;5114	5113	AAC	1;2	15	0	332150625000000
DGR7_target2_VR1_codon5	DGR7	DGR7_target2	VR1	DGR7_target2_VR1	4704759	4704624	5119;5120	5119	AAC	1;2	15	0	332150625000000
DGR7_target2_VR1_codon6	DGR7	DGR7_target2	VR1	DGR7_target2_VR1	4704759	4704624	5122	5122	AGG	1	3	0	332150625000000
DGR7_target2_VR1_codon7	DGR7	DGR7_target2	VR1	DGR7_target2_VR1	4704759	4704624	5125;5126	5125	AAC	1;2	15	0	332150625000000
DGR7_target2_VR1_codon8	DGR7	DGR7_target2	VR1	DGR7_target2_VR1	4704759	4704624	5135	5134	GAG	2	4	0	332150625000000
DGR7_target2_VR1_codon9	DGR7	DGR7_target2	VR1	DGR7_target2_VR1	4704759	4704624	5137;5138	5137	AAC	1;2	15	0	332150625000000
DGR7_target2_VR1_codon10	DGR7	DGR7_target2	VR1	DGR7_target2_VR1	4704759	4704624	5143;5144	5143	AAC	1;2	15	0	332150625000000
DGR7_target2_VR1_codon11	DGR7	DGR7_target2	VR1	DGR7_target2_VR1	4704759	4704624	5146	5146	AGG	1	3	0	332150625000000
DGR7_target2_VR1_codon12	DGR7	DGR7_target2	VR1	DGR7_target2_VR1	4704759	4704624	5149;5150	5149	AAC	1;2	15	0	332150625000000
DGR7_target2_VR1_codon13	DGR7	DGR7_target2	VR1	DGR7_target2_VR1	4704759	4704624	5152	5152	ATC	1	4	0	332150625000000
DGR7_target2_VR1_codon14	DGR7	DGR7_target2	VR1	DGR7_target2_VR1	4704759	4704624	5186;5187	5185	CAA	2;3	5	0	332150625000000
DGR7_target2_VR1_codon15	DGR7	DGR7_target2	VR1	DGR7_target2_VR1	4704759	4704624	5189	5188	CAT	2	4	0	332150625000000
DGR7_target3_VR1_codon0	DGR7	DGR7_target3	VR1	DGR7_target3_VR1	4714447	4714312	3421;3422	3421	AAC	1;2	15	0	332150625000000
DGR7_target3_VR1_codon1	DGR7	DGR7_target3	VR1	DGR7_target3_VR1	4714447	4714312	3424;3425	3424	AAC	1;2	15	0	332150625000000
DGR7_target3_VR1_codon2	DGR7	DGR7_target3	VR1	DGR7_target3_VR1	4714447	4714312	3433	3433	AGG	1	3	0	332150625000000
DGR7_target3_VR1_codon3	DGR7	DGR7_target3	VR1	DGR7_target3_VR1	4714447	4714312	3436;3437	3436	AAC	1;2	15	0	332150625000000
DGR7_target3_VR1_codon4	DGR7	DGR7_target3	VR1	DGR7_target3_VR1	4714447	4714312	3451;3452	3451	AAC	1;2	15	0	332150625000000
DGR7_target3_VR1_codon5	DGR7	DGR7_target3	VR1	DGR7_target3_VR1	4714447	4714312	3457;3458	3457	AAC	1;2	15	0	332150625000000
DGR7_target3_VR1_codon6	DGR7	DGR7_target3	VR1	DGR7_target3_VR1	4714447	4714312	3460	3460	AGG	1	3	0	332150625000000
DGR7_target3_VR1_codon7	DGR7	DGR7_target3	VR1	DGR7_target3_VR1	4714447	4714312	3463;3464	3463	AAC	1;2	15	0	332150625000000
DGR7_target3_VR1_codon8	DGR7	DGR7_target3	VR1	DGR7_target3_VR1	4714447	4714312	3473	3472	GAG	2	4	0	332150625000000
DGR7_target3_VR1_codon9	DGR7	DGR7_target3	VR1	DGR7_target3_VR1	4714447	4714312	3475;3476	3475	AAC	1;2	15	0	332150625000000
DGR7_target3_VR1_codon10	DGR7	DGR7_target3	VR1	DGR7_target3_VR1	4714447	4714312	3481;3482	3481	AAC	1;2	15	0	332150625000000
DGR7_target3_VR1_codon11	DGR7	DGR7_target3	VR1	DGR7_target3_VR1	4714447	4714312	3484	3484	AGG	1	3	0	332150625000000
DGR7_target3_VR1_codon12	DGR7	DGR7_target3	VR1	DGR7_target3_VR1	4714447	4714312	3487;3488	3487	AAC	1;2	15	0	332150625000000
DGR7_target3_VR1_codon13	DGR7	DGR7_target3	VR1	DGR7_target3_VR1	4714447	4714312	3490	3490	ATC	1	4	0	332150625000000
DGR7_target3_VR1_codon14	DGR7	DGR7_target3	VR1	DGR7_target3_VR1	4714447	4714312	3524;3525	3523	CAA	2;3	5	0	332150625000000
DGR7_target3_VR1_codon15	DGR7	DGR7_target3	VR1	DGR7_target3_VR1	4714447	4714312	3527	3526	CAT	2	4	0	332150625000000
DGR8_target1_VR1_codon0	DGR8	DGR8_target1	VR1	DGR8_target1_VR1	101981	102113	2474;2475	2473	CAA	2;3	5	0	2583393750000000
DGR8_target1_VR1_codon1	DGR8	DGR8_target1	VR1	DGR8_target1_VR1	101981	102113	2482;2483	2482	AAG	1;2	14	1	2583393750000000
DGR8_target1_VR1_codon2	DGR8	DGR8_target1	VR1	DGR8_target1_VR1	101981	102113	2509;2510	2509	AAC	1;2	15	0	2583393750000000
DGR8_target1_VR1_codon3	DGR8	DGR8_target1	VR1	DGR8_target1_VR1	101981	102113	2512;2513	2512	AAC	1;2	15	0	2583393750000000
DGR8_target1_VR1_codon4	DGR8	DGR8_target1	VR1	DGR8_target1_VR1	101981	102113	2515;2516	2515	AAC	1;2	15	0	2583393750000000
DGR8_target1_VR1_codon5	DGR8	DGR8_target1	VR1	DGR8_target1_VR1	101981	102113	2524;2525	2524	AAC	1;2	15	0	2583393750000000
DGR8_target1_VR1_codon6	DGR8	DGR8_target1	VR1	DGR8_target1_VR1	101981	102113	2539;2540	2539	AAC	1;2	15	0	2583393750000000
DGR8_target1_VR1_codon7	DGR8	DGR8_target1	VR1	DGR8_target1_VR1	101981	102113	2545;2546	2545	AAC	1;2	15	0	2583393750000000
DGR8_target1_VR1_codon8	DGR8	DGR8_target1	VR1	DGR8_target1_VR1	101981	102113	2551;2552	2551	AAC	1;2	15	0	2583393750000000
DGR8_target1_VR1_codon9	DGR8	DGR8_target1	VR1	DGR8_target1_VR1	101981	102113	2561	2560	GAC	2	4	0	2583393750000000
DGR8_target1_VR1_codon10	DGR8	DGR8_target1	VR1	DGR8_target1_VR1	101981	102113	2563;2564	2563	AAC	1;2	15	0	2583393750000000
DGR8_target1_VR1_codon11	DGR8	DGR8_target1	VR1	DGR8_target1_VR1	101981	102113	2569;2570	2569	AAC	1;2	15	0	2583393750000000
DGR8_target1_VR1_codon12	DGR8	DGR8_target1	VR1	DGR8_target1_VR1	101981	102113	2573	2572	CAC	2	4	0	2583393750000000
DGR8_target1_VR1_codon13	DGR8	DGR8_target1	VR1	DGR8_target1_VR1	101981	102113	2575;2576	2575	AAC	1;2	15	0	2583393750000000
DGR8_target1_VR1_codon14	DGR8	DGR8_target1	VR1	DGR8_target1_VR1	101981	102113	2578	2578	ATC	1	4	0	2583393750000000
DGR8_target1_VR1_codon15	DGR8	DGR8_target1	VR1	DGR8_target1_VR1	101981	102113	2598	2596	GGA	3	1	0	2583393750000000
DGR8_target2_VR1_codon0	DGR8	DGR8_target2	VR1	DGR8_target2_VR1	104831	104964	665	664	AAG	2	4	0	1.03336e+16
DGR8_target2_VR1_codon1	DGR8	DGR8_target2	VR1	DGR8_target2_VR1	104831	104964	668;669	667	CAA	2;3	5	0	1.03336e+16
DGR8_target2_VR1_codon2	DGR8	DGR8_target2	VR1	DGR8_target2_VR1	104831	104964	676;677	676	AAG	1;2	14	1	1.03336e+16
DGR8_target2_VR1_codon3	DGR8	DGR8_target2	VR1	DGR8_target2_VR1	104831	104964	703;704	703	AAC	1;2	15	0	1.03336e+16
DGR8_target2_VR1_codon4	DGR8	DGR8_target2	VR1	DGR8_target2_VR1	104831	104964	706;707	706	AAC	1;2	15	0	1.03336e+16
DGR8_target2_VR1_codon5	DGR8	DGR8_target2	VR1	DGR8_target2_VR1	104831	104964	709;710	709	AAC	1;2	15	0	1.03336e+16
DGR8_target2_VR1_codon6	DGR8	DGR8_target2	VR1	DGR8_target2_VR1	104831	104964	718;719	718	AAC	1;2	15	0	1.03336e+16
DGR8_target2_VR1_codon7	DGR8	DGR8_target2	VR1	DGR8_target2_VR1	104831	104964	733;734	733	AAC	1;2	15	0	1.03336e+16
DGR8_target2_VR1_codon8	DGR8	DGR8_target2	VR1	DGR8_target2_VR1	104831	104964	739;740	739	AAC	1;2	15	0	1.03336e+16
DGR8_target2_VR1_codon9	DGR8	DGR8_target2	VR1	DGR8_target2_VR1	104831	104964	745;746	745	AAC	1;2	15	0	1.03336e+16
DGR8_target2_VR1_codon10	DGR8	DGR8_target2	VR1	DGR8_target2_VR1	104831	104964	755	754	GAC	2	4	0	1.03336e+16
DGR8_target2_VR1_codon11	DGR8	DGR8_target2	VR1	DGR8_target2_VR1	104831	104964	757;758	757	AAC	1;2	15	0	1.03336e+16
DGR8_target2_VR1_codon12	DGR8	DGR8_target2	VR1	DGR8_target2_VR1	104831	104964	763;764	763	AAC	1;2	15	0	1.03336e+16
DGR8_target2_VR1_codon13	DGR8	DGR8_target2	VR1	DGR8_target2_VR1	104831	104964	767	766	CAC	2	4	0	1.03336e+16
DGR8_target2_VR1_codon14	DGR8	DGR8_target2	VR1	DGR8_target2_VR1	104831	104964	769;770	769	AAC	1;2	15	0	1.03336e+16
DGR8_target2_VR1_codon15	DGR8	DGR8_target2	VR1	DGR8_target2_VR1	104831	104964	772	772	ATC	1	4	0	1.03336e+16
DGR8_target2_VR1_codon16	DGR8	DGR8_target2	VR1	DGR8_target2_VR1	104831	104964	792	790	GGA	3	1	0	1.03336e+16
DGR9_target1_VR1_codon0	DGR9	DGR9_target1	VR1	DGR9_target1_VR1	468748	468882	3829	3829	AGG	1	3	0	302330880000000
DGR9_target1_VR1_codon1	DGR9	DGR9_target1	VR1	DGR9_target1_VR1	468748	468882	3857	3856	GAC	2	4	0	302330880000000
DGR9_target1_VR1_codon2	DGR9	DGR9_target1	VR1	DGR9_target1_VR1	468748	468882	3859;3860	3859	AAC	1;2	15	0	302330880000000
DGR9_target1_VR1_codon3	DGR9	DGR9_target1	VR1	DGR9_target1_VR1	468748	468882	3863	3862	CAG	2	4	0	302330880000000
DGR9_target1_VR1_codon4	DGR9	DGR9_target1	VR1	DGR9_target1_VR1	468748	468882	3868	3868	AGG	1	3	0	302330880000000
DGR9_target1_VR1_codon5	DGR9	DGR9_target1	VR1	DGR9_target1_VR1	468748	468882	3871;3872	3871	AAC	1;2	15	0	302330880000000
DGR9_target1_VR1_codon6	DGR9	DGR9_target1	VR1	DGR9_target1_VR1	468748	468882	3887	3886	GAC	2	4	0	302330880000000
DGR9_target1_VR1_codon7	DGR9	DGR9_target1	VR1	DGR9_target1_VR1	468748	468882	3892;3893	3892	AAC	1;2	15	0	302330880000000
DGR9_target1_VR1_codon8	DGR9	DGR9_target1	VR1	DGR9_target1_VR1	468748	468882	3895	3895	AGG	1	3	0	302330880000000
DGR9_target1_VR1_codon9	DGR9	DGR9_target1	VR1	DGR9_target1_VR1	468748	468882	3898;3899	3898	AAC	1;2	15	0	302330880000000
DGR9_target1_VR1_codon10	DGR9	DGR9_target1	VR1	DGR9_target1_VR1	468748	468882	3902	3901	CAG	2	4	0	302330880000000
DGR9_target1_VR1_codon11	DGR9	DGR9_target1	VR1	DGR9_target1_VR1	468748	468882	3908	3907	GAG	2	4	0	302330880000000
DGR9_target1_VR1_codon12	DGR9	DGR9_target1	VR1	DGR9_target1_VR1	468748	468882	3910;3911	3910	AAC	1;2	15	0	302330880000000
DGR9_target1_VR1_codon13	DGR9	DGR9_target1	VR1	DGR9_target1_VR1	468748	468882	3916;3917	3916	AAC	1;2	15	0	302330880000000
DGR9_target1_VR1_codon14	DGR9	DGR9_target1	VR1	DGR9_target1_VR1	468748	468882	3920	3919	GAG	2	4	0	302330880000000
DGR9_target1_VR1_codon15	DGR9	DGR9_target1	VR1	DGR9_target1_VR1	468748	468882	3922;3923	3922	AAC	1;2	15	0	302330880000000
DGR9_target1_VR1_codon16	DGR9	DGR9_target1	VR1	DGR9_target1_VR1	468748	468882	3925	3925	ATC	1	4	0	302330880000000
DGR9_target1_VR1_codon17	DGR9	DGR9_target1	VR1	DGR9_target1_VR1	468748	468882	3959	3958	CAC	2	4	0	302330880000000
DGR9_target2_VR1_codon0	DGR9	DGR9_target2	VR1	DGR9_target2_VR1	471534	471392	1045	1045	AGG	1	3	0	1511654400000000
DGR9_target2_VR1_codon1	DGR9	DGR9_target2	VR1	DGR9_target2_VR1	471534	471392	1073	1072	GAC	2	4	0	1511654400000000
DGR9_target2_VR1_codon2	DGR9	DGR9_target2	VR1	DGR9_target2_VR1	471534	471392	1075;1076	1075	AAC	1;2	15	0	1511654400000000
DGR9_target2_VR1_codon3	DGR9	DGR9_target2	VR1	DGR9_target2_VR1	471534	471392	1079	1078	CAG	2	4	0	1511654400000000
DGR9_target2_VR1_codon4	DGR9	DGR9_target2	VR1	DGR9_target2_VR1	471534	471392	1084	1084	AGG	1	3	0	1511654400000000
DGR9_target2_VR1_codon5	DGR9	DGR9_target2	VR1	DGR9_target2_VR1	471534	471392	1087;1088	1087	AAC	1;2	15	0	1511654400000000
DGR9_target2_VR1_codon6	DGR9	DGR9_target2	VR1	DGR9_target2_VR1	471534	471392	1103	1102	GAC	2	4	0	1511654400000000
DGR9_target2_VR1_codon7	DGR9	DGR9_target2	VR1	DGR9_target2_VR1	471534	471392	1108;1109	1108	AAC	1;2	15	0	1511654400000000
DGR9_target2_VR1_codon8	DGR9	DGR9_target2	VR1	DGR9_target2_VR1	471534	471392	1111	1111	AGG	1	3	0	1511654400000000
DGR9_target2_VR1_codon9	DGR9	DGR9_target2	VR1	DGR9_target2_VR1	471534	471392	1114;1115	1114	AAC	1;2	15	0	1511654400000000
DGR9_target2_VR1_codon10	DGR9	DGR9_target2	VR1	DGR9_target2_VR1	471534	471392	1118	1117	CAG	2	4	0	1511654400000000
DGR9_target2_VR1_codon11	DGR9	DGR9_target2	VR1	DGR9_target2_VR1	471534	471392	1124	1123	GAG	2	4	0	1511654400000000
DGR9_target2_VR1_codon12	DGR9	DGR9_target2	VR1	DGR9_target2_VR1	471534	471392	1126;1127	1126	AAC	1;2	15	0	1511654400000000
DGR9_target2_VR1_codon13	DGR9	DGR9_target2	VR1	DGR9_target2_VR1	471534	471392	1132;1133	1132	AAC	1;2	15	0	1511654400000000
DGR9_target2_VR1_codon14	DGR9	DGR9_target2	VR1	DGR9_target2_VR1	471534	471392	1136	1135	GAG	2	4	0	1511654400000000
DGR9_target2_VR1_codon15	DGR9	DGR9_target2	VR1	DGR9_target2_VR1	471534	471392	1138;1139	1138	AAC	1;2	15	0	1511654400000000
DGR9_target2_VR1_codon16	DGR9	DGR9_target2	VR1	DGR9_target2_VR1	471534	471392	1141	1141	ATC	1	4	0	1511654400000000
DGR9_target2_VR1_codon17	DGR9	DGR9_target2	VR1	DGR9_target2_VR1	471534	471392	1175;1176	1174	CAA	2;3	5	0	1511654400000000
DGR9_target2_VR1_codon18	DGR9	DGR9_target2	VR1	DGR9_target2_VR1	471534	471392	1178	1177	CAT	2	4	0	1511654400000000
