## Supplemental Dataset S5 for "Targeted hypermutation of putative antigen sensors in multicellular bacteria"

### Sheet: Sheet1
Dataset S5: Single-aggregate metagenomes metadata and accession numbers.
Sequencing type	Name	Sample_ID	Sampling_year	Sampling site	Barcode	NCBI SRA Accession	NCBI SRA Study Accession	NCBI BioProject Accession	NCBI BioSample Accession	IMG Accession number
PacBio	LS01_001	LS01-2021-001	2021	LS01						3300056627
PacBio	LS01_002	LS01-2021-002	2021	LS01						3300056928
PacBio	LS01_024	LS01-2021-024	2021	LS01						3300056818
Illumina	A_A_2015_Aold.1	Aold.1	2015	A	GTAGAGGA-TAGATCGC	SRR26134407	SRP462477	PRJNA1019683	SAMN37491227
Illumina	A_A_2015_Aold.2	Aold.2	2015	A	GTAGAGGA-CTCTCTAT	SRR26134406	SRP462477	PRJNA1019683	SAMN37491228
Illumina	A_A_2015_Aold.3	Aold.3	2015	A	GTAGAGGA-TATCCTCT	SRR26134367	SRP462477	PRJNA1019683	SAMN37491229
Illumina	A_A_2015_Aold.4	Aold.4	2015	A	GTAGAGGA-AGAGTAGA	SRR26134356	SRP462477	PRJNA1019683	SAMN37491230
Illumina	A_A_2015_Aold.5	Aold.5	2015	A	GTAGAGGA-GTAAGGAG	SRR26134245	SRP462477	PRJNA1019683	SAMN37491231
Illumina	A_A_2015_Aold.6	Aold.6	2015	A	GTAGAGGA-ACTGCATA	SRR26134234	SRP462477	PRJNA1019683	SAMN37491232
Illumina	A_A_2015_Aold.7	Aold.7	2015	A	GTAGAGGA-AAGGAGTA	SRR26134279	SRP462477	PRJNA1019683	SAMN37491233
Illumina	A_A_2015_Aold.8	Aold.8	2015	A	GTAGAGGA-CTAAGCCT	SRR26134268	SRP462477	PRJNA1019683	SAMN37491234
Illumina	A_A0_2016_A0.1	A0.1	2016	A	TAAGGCGA-TAGATCGC	SRR26134257	SRP462477	PRJNA1019683	SAMN37491235
Illumina	A_A0_2016_A0.2	A0.2	2016	A	TAAGGCGA-CTCTCTAT	SRR26134346	SRP462477	PRJNA1019683	SAMN37491236
Illumina	A_A0_2016_A0.3	A0.3	2016	A	TAAGGCGA-TATCCTCT	SRR26134405	SRP462477	PRJNA1019683	SAMN37491237
Illumina	A_A0_2016_A0.4	A0.4	2016	A	TAAGGCGA-AGAGTAGA	SRR26134394	SRP462477	PRJNA1019683	SAMN37491238
Illumina	A_A0_2017_1	1	2017	A	TAAGGCGA-TAGATCGC	SRR26134383	SRP462477	PRJNA1019683	SAMN37491239
Illumina	A_A0_2017_17	17	2017	A	AGGCAGAA-TAGATCGC	SRR26134328	SRP462477	PRJNA1019683	SAMN37491240
Illumina	A_A0_2017_25	25	2017	A	TCCTGAGC-TAGATCGC	SRR26134317	SRP462477	PRJNA1019683	SAMN37491241
Illumina	A_A0_2017_33	33	2017	A	GGACTCCT-TAGATCGC	SRR26134306	SRP462477	PRJNA1019683	SAMN37491242
Illumina	A_A0_2017_41	41	2017	A	TAGGCATG-TAGATCGC	SRR26134295	SRP462477	PRJNA1019683	SAMN37491243
Illumina	A_A0_2017_49	49	2017	A	CTCTCTAC-TAGATCGC	SRR26134284	SRP462477	PRJNA1019683	SAMN37491244
Illumina	A_A0_2017_57	57	2017	A	CAGAGAGG-TAGATCGC	SRR26134373	SRP462477	PRJNA1019683	SAMN37491245
Illumina	A_A0_2017_65	65	2017	A	GCTACGCT-TAGATCGC	SRR26134368	SRP462477	PRJNA1019683	SAMN37491246
Illumina	A_A0_2017_73	73	2017	A	CGAGGCTG-TAGATCGC	SRR26134366	SRP462477	PRJNA1019683	SAMN37491247
Illumina	A_A0_2017_81	81	2017	A	AAGAGGCA-TAGATCGC	SRR26134365	SRP462477	PRJNA1019683	SAMN37491248
Illumina	A_A0_2017_89	89	2017	A	GTAGAGGA-TAGATCGC	SRR26134364	SRP462477	PRJNA1019683	SAMN37491249
Illumina	A_A0_2017_9	9	2017	A	CGTACTAG-TAGATCGC	SRR26134363	SRP462477	PRJNA1019683	SAMN37491250
Illumina	A_A300_2016_A300.1	A300.1	2016	A	CGTACTAG-TAGATCGC	SRR26134362	SRP462477	PRJNA1019683	SAMN37491251
Illumina	A_A300_2016_A300.2	A300.2	2016	A	CGTACTAG-CTCTCTAT	SRR26134361	SRP462477	PRJNA1019683	SAMN37491252
Illumina	A_A300_2016_A300.3	A300.3	2016	A	CGTACTAG-TATCCTCT	SRR26134360	SRP462477	PRJNA1019683	SAMN37491253
Illumina	A_A300_2016_A300.4	A300.4	2016	A	CGTACTAG-AGAGTAGA	SRR26134359	SRP462477	PRJNA1019683	SAMN37491254
Illumina	A_A300_2016_A300.5	A300.5	2016	A	CGTACTAG-GTAAGGAG	SRR26134358	SRP462477	PRJNA1019683	SAMN37491255
Illumina	A_A300_2016_A300.6	A300.6	2016	A	CGTACTAG-ACTGCATA	SRR26134357	SRP462477	PRJNA1019683	SAMN37491256
Illumina	A_A300_2016_A300.7	A300.7	2016	A	CGTACTAG-AAGGAGTA	SRR26134355	SRP462477	PRJNA1019683	SAMN37491257
Illumina	A_A300_2016_A300.8	A300.8	2016	A	CGTACTAG-CTAAGCCT	SRR26134354	SRP462477	PRJNA1019683	SAMN37491258
Illumina	A_A300_2017_10	10	2017	A	CGTACTAG-CTCTCTAT	SRR26134353	SRP462477	PRJNA1019683	SAMN37491259
Illumina	A_A300_2017_18	18	2017	A	AGGCAGAA-CTCTCTAT	SRR26134352	SRP462477	PRJNA1019683	SAMN37491260
Illumina	A_A300_2017_2	2	2017	A	TAAGGCGA-CTCTCTAT	SRR26134251	SRP462477	PRJNA1019683	SAMN37491261
Illumina	A_A300_2017_26	26	2017	A	TCCTGAGC-CTCTCTAT	SRR26134250	SRP462477	PRJNA1019683	SAMN37491262
Illumina	A_A300_2017_34	34	2017	A	GGACTCCT-CTCTCTAT	SRR26134249	SRP462477	PRJNA1019683	SAMN37491263
Illumina	A_A300_2017_42	42	2017	A	TAGGCATG-CTCTCTAT	SRR26134248	SRP462477	PRJNA1019683	SAMN37491264
Illumina	A_A300_2017_50	50	2017	A	CTCTCTAC-CTCTCTAT	SRR26134247	SRP462477	PRJNA1019683	SAMN37491265
Illumina	A_A300_2017_58	58	2017	A	CAGAGAGG-CTCTCTAT	SRR26134246	SRP462477	PRJNA1019683	SAMN37491266
Illumina	A_A300_2017_66	66	2017	A	GCTACGCT-CTCTCTAT	SRR26134244	SRP462477	PRJNA1019683	SAMN37491267
Illumina	A_A300_2017_74	74	2017	A	CGAGGCTG-CTCTCTAT	SRR26134243	SRP462477	PRJNA1019683	SAMN37491268
Illumina	A_A300_2017_82	82	2017	A	AAGAGGCA-CTCTCTAT	SRR26134242	SRP462477	PRJNA1019683	SAMN37491269
Illumina	A_A300_2017_90	90	2017	A	GTAGAGGA-CTCTCTAT	SRR26134241	SRP462477	PRJNA1019683	SAMN37491270
Illumina	A_A60_2016_A60.1	A60.1	2016	A	TAAGGCGA-GTAAGGAG	SRR26134240	SRP462477	PRJNA1019683	SAMN37491271
Illumina	A_A60_2016_A60.2	A60.2	2016	A	TAAGGCGA-ACTGCATA	SRR26134239	SRP462477	PRJNA1019683	SAMN37491272
Illumina	A_A60_2016_A60.3	A60.3	2016	A	TAAGGCGA-AAGGAGTA	SRR26134238	SRP462477	PRJNA1019683	SAMN37491273
Illumina	A_A60_2016_A60.4	A60.4	2016	A	TAAGGCGA-CTAAGCCT	SRR26134237	SRP462477	PRJNA1019683	SAMN37491274
Illumina	B_B_2017_11	11	2017	B	CGTACTAG-TATCCTCT	SRR26134231	SRP462477	PRJNA1019683	SAMN37491279
Illumina	B_B_2017_19	19	2017	B	AGGCAGAA-TATCCTCT	SRR26134230	SRP462477	PRJNA1019683	SAMN37491280
Illumina	B_B_2017_27	27	2017	B	TCCTGAGC-TATCCTCT	SRR26134229	SRP462477	PRJNA1019683	SAMN37491281
Illumina	B_B_2017_3	3	2017	B	TAAGGCGA-TATCCTCT	SRR26134228	SRP462477	PRJNA1019683	SAMN37491282
Illumina	B_B_2017_35	35	2017	B	GGACTCCT-TATCCTCT	SRR26134227	SRP462477	PRJNA1019683	SAMN37491283
Illumina	B_B1_2016_B1.1	B1.1	2016	B	AGGCAGAA-TAGATCGC	SRR26134226	SRP462477	PRJNA1019683	SAMN37491284
Illumina	B_B1_2016_B1.2	B1.2	2016	B	AGGCAGAA-CTCTCTAT	SRR26134225	SRP462477	PRJNA1019683	SAMN37491285
Illumina	B_B1_2016_B1.3	B1.3	2016	B	AGGCAGAA-TATCCTCT	SRR26134224	SRP462477	PRJNA1019683	SAMN37491286
Illumina	B_B1_2016_B1.4	B1.4	2016	B	AGGCAGAA-AGAGTAGA	SRR26134278	SRP462477	PRJNA1019683	SAMN37491287
Illumina	B_B1_2016_B1.5	B1.5	2016	B	AGGCAGAA-GTAAGGAG	SRR26134277	SRP462477	PRJNA1019683	SAMN37491288
Illumina	B_B1_2016_B1.6	B1.6	2016	B	AGGCAGAA-ACTGCATA	SRR26134276	SRP462477	PRJNA1019683	SAMN37491289
Illumina	B_B1_2016_B1.7	B1.7	2016	B	AGGCAGAA-AAGGAGTA	SRR26134275	SRP462477	PRJNA1019683	SAMN37491290
Illumina	B_B1_2016_B1.8	B1.8	2016	B	AGGCAGAA-CTAAGCCT	SRR26134274	SRP462477	PRJNA1019683	SAMN37491291
Illumina	B_B2.60_2016_B2.60.1	B2.60.1	2016	B	TCCTGAGC-GTAAGGAG	SRR26134273	SRP462477	PRJNA1019683	SAMN37491292
Illumina	B_B2.60_2016_B2.60.2	B2.60.2	2016	B	TCCTGAGC-ACTGCATA	SRR26134272	SRP462477	PRJNA1019683	SAMN37491293
Illumina	B_B2.60_2016_B2.60.3	B2.60.3	2016	B	TCCTGAGC-AAGGAGTA	SRR26134271	SRP462477	PRJNA1019683	SAMN37491294
Illumina	B_B2.60_2016_B2.60.4	B2.60.4	2016	B	TCCTGAGC-CTAAGCCT	SRR26134270	SRP462477	PRJNA1019683	SAMN37491295
Illumina	B_B2_2016_B2.1	B2.1	2016	B	TCCTGAGC-TAGATCGC	SRR26134269	SRP462477	PRJNA1019683	SAMN37491296
Illumina	B_B2_2016_B2.2	B2.2	2016	B	TCCTGAGC-CTCTCTAT	SRR26134267	SRP462477	PRJNA1019683	SAMN37491297
Illumina	B_B2_2016_B2.3	B2.3	2016	B	TCCTGAGC-TATCCTCT	SRR26134266	SRP462477	PRJNA1019683	SAMN37491298
Illumina	B_B2_2016_B2.4	B2.4	2016	B	TCCTGAGC-AGAGTAGA	SRR26134265	SRP462477	PRJNA1019683	SAMN37491299
Illumina	B_B300_2017_12	12	2017	B	CGTACTAG-AGAGTAGA	SRR26134264	SRP462477	PRJNA1019683	SAMN37491300
Illumina	B_B300_2017_20	20	2017	B	AGGCAGAA-AGAGTAGA	SRR26134263	SRP462477	PRJNA1019683	SAMN37491301
Illumina	B_B300_2017_4	4	2017	B	TAAGGCGA-AGAGTAGA	SRR26134262	SRP462477	PRJNA1019683	SAMN37491302
Illumina	B_B300_2017_83	83	2017	B	AAGAGGCA-TATCCTCT	SRR26134261	SRP462477	PRJNA1019683	SAMN37491303
Illumina	B_B300_2017_91	91	2017	B	GTAGAGGA-TATCCTCT	SRR26134260	SRP462477	PRJNA1019683	SAMN37491304
Illumina	B_B7_2017_43	43	2017	B	TAGGCATG-TATCCTCT	SRR26134259	SRP462477	PRJNA1019683	SAMN37491305
Illumina	B_B7_2017_51	51	2017	B	CTCTCTAC-TATCCTCT	SRR26134258	SRP462477	PRJNA1019683	SAMN37491306
Illumina	B_B7_2017_59	59	2017	B	CAGAGAGG-TATCCTCT	SRR26134256	SRP462477	PRJNA1019683	SAMN37491307
Illumina	B_B7_2017_67	67	2017	B	GCTACGCT-TATCCTCT	SRR26134255	SRP462477	PRJNA1019683	SAMN37491308
Illumina	B_B7_2017_75	75	2017	B	CGAGGCTG-TATCCTCT	SRR26134254	SRP462477	PRJNA1019683	SAMN37491309
Illumina	B_Bstar_2017_68	68	2017	B	GCTACGCT-AGAGTAGA	SRR26134236	SRP462477	PRJNA1019683	SAMN37491275
Illumina	B_Bstar_2017_76	76	2017	B	CGAGGCTG-AGAGTAGA	SRR26134235	SRP462477	PRJNA1019683	SAMN37491276
Illumina	B_Bstar_2017_84	84	2017	B	AAGAGGCA-AGAGTAGA	SRR26134233	SRP462477	PRJNA1019683	SAMN37491277
Illumina	B_Bstar_2017_92	92	2017	B	GTAGAGGA-AGAGTAGA	SRR26134232	SRP462477	PRJNA1019683	SAMN37491278
Illumina	B_Btt_2017_28	28	2017	B	TCCTGAGC-AGAGTAGA	SRR26134253	SRP462477	PRJNA1019683	SAMN37491310
Illumina	B_Btt_2017_36	36	2017	B	GGACTCCT-AGAGTAGA	SRR26134252	SRP462477	PRJNA1019683	SAMN37491311
Illumina	B_Btt_2017_44	44	2017	B	TAGGCATG-AGAGTAGA	SRR26134351	SRP462477	PRJNA1019683	SAMN37491312
Illumina	B_Btt_2017_52	52	2017	B	CTCTCTAC-AGAGTAGA	SRR26134350	SRP462477	PRJNA1019683	SAMN37491313
Illumina	B_Btt_2017_60	60	2017	B	CAGAGAGG-AGAGTAGA	SRR26134349	SRP462477	PRJNA1019683	SAMN37491314
Illumina	C_C_2016_C.1	C.1	2016	C	GGACTCCT-TAGATCGC	SRR26134348	SRP462477	PRJNA1019683	SAMN37491315
Illumina	C_C_2016_C.2	C.2	2016	C	GGACTCCT-CTCTCTAT	SRR26134347	SRP462477	PRJNA1019683	SAMN37491316
Illumina	C_C_2016_C.3	C.3	2016	C	GGACTCCT-TATCCTCT	SRR26134345	SRP462477	PRJNA1019683	SAMN37491317
Illumina	C_C_2016_C.4	C.4	2016	C	GGACTCCT-AGAGTAGA	SRR26134344	SRP462477	PRJNA1019683	SAMN37491318
Illumina	C_C_2016_C.5	C.5	2016	C	GGACTCCT-GTAAGGAG	SRR26134343	SRP462477	PRJNA1019683	SAMN37491319
Illumina	C_C_2016_C.6	C.6	2016	C	GGACTCCT-ACTGCATA	SRR26134342	SRP462477	PRJNA1019683	SAMN37491320
Illumina	C_C_2016_C.7	C.7	2016	C	GGACTCCT-AAGGAGTA	SRR26134341	SRP462477	PRJNA1019683	SAMN37491321
Illumina	C_C_2016_C.8	C.8	2016	C	GGACTCCT-CTAAGCCT	SRR26134340	SRP462477	PRJNA1019683	SAMN37491322
Illumina	C_C_2017_13	13	2017	C	CGTACTAG-GTAAGGAG	SRR26134339	SRP462477	PRJNA1019683	SAMN37491323
Illumina	C_C_2017_21	21	2017	C	AGGCAGAA-GTAAGGAG	SRR26134338	SRP462477	PRJNA1019683	SAMN37491324
Illumina	C_C_2017_29	29	2017	C	TCCTGAGC-GTAAGGAG	SRR26134337	SRP462477	PRJNA1019683	SAMN37491325
Illumina	C_C_2017_37	37	2017	C	GGACTCCT-GTAAGGAG	SRR26134336	SRP462477	PRJNA1019683	SAMN37491326
Illumina	C_C_2017_45	45	2017	C	TAGGCATG-GTAAGGAG	SRR26134404	SRP462477	PRJNA1019683	SAMN37491327
Illumina	C_C_2017_5	5	2017	C	TAAGGCGA-GTAAGGAG	SRR26134403	SRP462477	PRJNA1019683	SAMN37491328
Illumina	C_C_2017_53	53	2017	C	CTCTCTAC-GTAAGGAG	SRR26134402	SRP462477	PRJNA1019683	SAMN37491329
Illumina	C_C_2017_61	61	2017	C	CAGAGAGG-GTAAGGAG	SRR26134401	SRP462477	PRJNA1019683	SAMN37491330
Illumina	C_C_2017_69	69	2017	C	GCTACGCT-GTAAGGAG	SRR26134400	SRP462477	PRJNA1019683	SAMN37491331
Illumina	C_C_2017_77	77	2017	C	CGAGGCTG-GTAAGGAG	SRR26134399	SRP462477	PRJNA1019683	SAMN37491332
Illumina	C_C_2017_85	85	2017	C	AAGAGGCA-GTAAGGAG	SRR26134398	SRP462477	PRJNA1019683	SAMN37491333
Illumina	C_C_2017_93	93	2017	C	GTAGAGGA-GTAAGGAG	SRR26134397	SRP462477	PRJNA1019683	SAMN37491334
Illumina	C_C++_2017_14	14	2017	C	CGTACTAG-ACTGCATA	SRR26134396	SRP462477	PRJNA1019683	SAMN37491335
Illumina	C_C++_2017_22	22	2017	C	AGGCAGAA-ACTGCATA	SRR26134395	SRP462477	PRJNA1019683	SAMN37491336
Illumina	C_C++_2017_30	30	2017	C	TCCTGAGC-ACTGCATA	SRR26134393	SRP462477	PRJNA1019683	SAMN37491337
Illumina	C_C++_2017_38	38	2017	C	GGACTCCT-ACTGCATA	SRR26134392	SRP462477	PRJNA1019683	SAMN37491338
Illumina	C_C++_2017_46	46	2017	C	TAGGCATG-ACTGCATA	SRR26134391	SRP462477	PRJNA1019683	SAMN37491339
Illumina	C_C++_2017_54	54	2017	C	CTCTCTAC-ACTGCATA	SRR26134390	SRP462477	PRJNA1019683	SAMN37491340
Illumina	C_C++_2017_6	6	2017	C	TAAGGCGA-ACTGCATA	SRR26134389	SRP462477	PRJNA1019683	SAMN37491341
Illumina	C_C++_2017_62	62	2017	C	CAGAGAGG-ACTGCATA	SRR26134388	SRP462477	PRJNA1019683	SAMN37491342
Illumina	C_C++_2017_70	70	2017	C	GCTACGCT-ACTGCATA	SRR26134387	SRP462477	PRJNA1019683	SAMN37491343
Illumina	C_C++_2017_78	78	2017	C	CGAGGCTG-ACTGCATA	SRR26134386	SRP462477	PRJNA1019683	SAMN37491344
Illumina	C_C++_2017_86	86	2017	C	AAGAGGCA-ACTGCATA	SRR26134385	SRP462477	PRJNA1019683	SAMN37491345
Illumina	C_C++_2017_94	94	2017	C	GTAGAGGA-ACTGCATA	SRR26134384	SRP462477	PRJNA1019683	SAMN37491346
Illumina	E_E0_2016_E0.1	E0.1	2016	E	CTCTCTAC-TAGATCGC	SRR26134382	SRP462477	PRJNA1019683	SAMN37491347
Illumina	E_E0_2016_E0.2	E0.2	2016	E	CTCTCTAC-CTCTCTAT	SRR26134381	SRP462477	PRJNA1019683	SAMN37491348
Illumina	E_E0_2016_E0.3	E0.3	2016	E	CTCTCTAC-TATCCTCT	SRR26134380	SRP462477	PRJNA1019683	SAMN37491349
Illumina	E_E0_2016_E0.4	E0.4	2016	E	CTCTCTAC-AGAGTAGA	SRR26134335	SRP462477	PRJNA1019683	SAMN37491350
Illumina	E_E0_2016_E0.5	E0.5	2016	E	CTCTCTAC-GTAAGGAG	SRR26134334	SRP462477	PRJNA1019683	SAMN37491351
Illumina	E_E0_2016_E0.6	E0.6	2016	E	CTCTCTAC-ACTGCATA	SRR26134333	SRP462477	PRJNA1019683	SAMN37491352
Illumina	E_E0_2016_E0.7	E0.7	2016	E	CTCTCTAC-AAGGAGTA	SRR26134332	SRP462477	PRJNA1019683	SAMN37491353
Illumina	E_E0_2016_E0.8	E0.8	2016	E	CTCTCTAC-CTAAGCCT	SRR26134331	SRP462477	PRJNA1019683	SAMN37491354
Illumina	E_E15_2016_E15.1	E15.1	2016	E	CAGAGAGG-TAGATCGC	SRR26134330	SRP462477	PRJNA1019683	SAMN37491355
Illumina	E_E15_2016_E15.2	E15.2	2016	E	CAGAGAGG-CTCTCTAT	SRR26134329	SRP462477	PRJNA1019683	SAMN37491356
Illumina	E_E15_2016_E15.3	E15.3	2016	E	CAGAGAGG-TATCCTCT	SRR26134327	SRP462477	PRJNA1019683	SAMN37491357
Illumina	E_E15_2016_E15.4	E15.4	2016	E	CAGAGAGG-AGAGTAGA	SRR26134326	SRP462477	PRJNA1019683	SAMN37491358
Illumina	E_E15_2016_E15.5	E15.5	2016	E	CAGAGAGG-GTAAGGAG	SRR26134325	SRP462477	PRJNA1019683	SAMN37491359
Illumina	E_E15_2016_E15.6	E15.6	2016	E	CAGAGAGG-ACTGCATA	SRR26134324	SRP462477	PRJNA1019683	SAMN37491360
Illumina	E_E15_2016_E15.7	E15.7	2016	E	CAGAGAGG-AAGGAGTA	SRR26134323	SRP462477	PRJNA1019683	SAMN37491361
Illumina	E_E15_2016_E15.8	E15.8	2016	E	CAGAGAGG-CTAAGCCT	SRR26134322	SRP462477	PRJNA1019683	SAMN37491362
Illumina	F_F_2017_15	15	2017	F	CGTACTAG-AAGGAGTA	SRR26134321	SRP462477	PRJNA1019683	SAMN37491363
Illumina	F_F_2017_16	16	2017	F	CGTACTAG-CTAAGCCT	SRR26134320	SRP462477	PRJNA1019683	SAMN37491364
Illumina	F_F_2017_23	23	2017	F	AGGCAGAA-AAGGAGTA	SRR26134319	SRP462477	PRJNA1019683	SAMN37491365
Illumina	F_F_2017_24	24	2017	F	AGGCAGAA-CTAAGCCT	SRR26134318	SRP462477	PRJNA1019683	SAMN37491366
Illumina	F_F_2017_31	31	2017	F	TCCTGAGC-AAGGAGTA	SRR26134316	SRP462477	PRJNA1019683	SAMN37491367
Illumina	F_F_2017_32	32	2017	F	TCCTGAGC-CTAAGCCT	SRR26134315	SRP462477	PRJNA1019683	SAMN37491368
Illumina	F_F_2017_39	39	2017	F	GGACTCCT-AAGGAGTA	SRR26134314	SRP462477	PRJNA1019683	SAMN37491369
Illumina	F_F_2017_40	40	2017	F	GGACTCCT-CTAAGCCT	SRR26134313	SRP462477	PRJNA1019683	SAMN37491370
Illumina	F_F_2017_47	47	2017	F	TAGGCATG-AAGGAGTA	SRR26134312	SRP462477	PRJNA1019683	SAMN37491371
Illumina	F_F_2017_48	48	2017	F	TAGGCATG-CTAAGCCT	SRR26134311	SRP462477	PRJNA1019683	SAMN37491372
Illumina	F_F_2017_55	55	2017	F	CTCTCTAC-AAGGAGTA	SRR26134310	SRP462477	PRJNA1019683	SAMN37491373
Illumina	F_F_2017_56	56	2017	F	CTCTCTAC-CTAAGCCT	SRR26134309	SRP462477	PRJNA1019683	SAMN37491374
Illumina	F_F_2017_63	63	2017	F	CAGAGAGG-AAGGAGTA	SRR26134308	SRP462477	PRJNA1019683	SAMN37491375
Illumina	F_F_2017_64	64	2017	F	CAGAGAGG-CTAAGCCT	SRR26134307	SRP462477	PRJNA1019683	SAMN37491376
Illumina	F_F_2017_7	7	2017	F	TAAGGCGA-AAGGAGTA	SRR26134305	SRP462477	PRJNA1019683	SAMN37491377
Illumina	F_F_2017_71	71	2017	F	GCTACGCT-AAGGAGTA	SRR26134304	SRP462477	PRJNA1019683	SAMN37491378
Illumina	F_F_2017_72	72	2017	F	GCTACGCT-CTAAGCCT	SRR26134303	SRP462477	PRJNA1019683	SAMN37491379
Illumina	F_F_2017_79	79	2017	F	CGAGGCTG-AAGGAGTA	SRR26134302	SRP462477	PRJNA1019683	SAMN37491380
Illumina	F_F_2017_8	8	2017	F	TAAGGCGA-CTAAGCCT	SRR26134301	SRP462477	PRJNA1019683	SAMN37491381
Illumina	F_F_2017_80	80	2017	F	CGAGGCTG-CTAAGCCT	SRR26134300	SRP462477	PRJNA1019683	SAMN37491382
Illumina	F_F_2017_87	87	2017	F	AAGAGGCA-AAGGAGTA	SRR26134299	SRP462477	PRJNA1019683	SAMN37491383
Illumina	F_F_2017_88	88	2017	F	AAGAGGCA-CTAAGCCT	SRR26134298	SRP462477	PRJNA1019683	SAMN37491384
Illumina	F_F_2017_95	95	2017	F	GTAGAGGA-AAGGAGTA	SRR26134297	SRP462477	PRJNA1019683	SAMN37491385
Illumina	F_F_2017_96	96	2017	F	GTAGAGGA-CTAAGCCT	SRR26134296	SRP462477	PRJNA1019683	SAMN37491386
Illumina	F_F1_2016_F1.1	F1.1	2016	F	GCTACGCT-TAGATCGC	SRR26134294	SRP462477	PRJNA1019683	SAMN37491387
Illumina	F_F1_2016_F1.2	F1.2	2016	F	GCTACGCT-CTCTCTAT	SRR26134293	SRP462477	PRJNA1019683	SAMN37491388
Illumina	F_F1_2016_F1.3	F1.3	2016	F	GCTACGCT-TATCCTCT	SRR26134292	SRP462477	PRJNA1019683	SAMN37491389
Illumina	F_F1_2016_F1.4	F1.4	2016	F	GCTACGCT-AGAGTAGA	SRR26134291	SRP462477	PRJNA1019683	SAMN37491390
Illumina	F_F1_2016_F1.5	F1.5	2016	F	GCTACGCT-GTAAGGAG	SRR26134290	SRP462477	PRJNA1019683	SAMN37491391
Illumina	F_F1_2016_F1.6	F1.6	2016	F	GCTACGCT-ACTGCATA	SRR26134289	SRP462477	PRJNA1019683	SAMN37491392
Illumina	F_F1_2016_F1.7	F1.7	2016	F	GCTACGCT-AAGGAGTA	SRR26134288	SRP462477	PRJNA1019683	SAMN37491393
Illumina	F_F1_2016_F1.8	F1.8	2016	F	GCTACGCT-CTAAGCCT	SRR26134287	SRP462477	PRJNA1019683	SAMN37491394
Illumina	F_F2_2016_F2.1	F2.1	2016	F	CGAGGCTG-TAGATCGC	SRR26134286	SRP462477	PRJNA1019683	SAMN37491395
Illumina	F_F2_2016_F2.2	F2.2	2016	F	CGAGGCTG-CTCTCTAT	SRR26134285	SRP462477	PRJNA1019683	SAMN37491396
Illumina	F_F2_2016_F2.3	F2.3	2016	F	CGAGGCTG-TATCCTCT	SRR26134283	SRP462477	PRJNA1019683	SAMN37491397
Illumina	F_F2_2016_F2.4	F2.4	2016	F	CGAGGCTG-AGAGTAGA	SRR26134282	SRP462477	PRJNA1019683	SAMN37491398
Illumina	F_F2_2016_F2.5	F2.5	2016	F	CGAGGCTG-GTAAGGAG	SRR26134281	SRP462477	PRJNA1019683	SAMN37491399
Illumina	F_F2_2016_F2.6	F2.6	2016	F	CGAGGCTG-ACTGCATA	SRR26134280	SRP462477	PRJNA1019683	SAMN37491400
Illumina	F_F2_2016_F2.7	F2.7	2016	F	CGAGGCTG-AAGGAGTA	SRR26134379	SRP462477	PRJNA1019683	SAMN37491401
Illumina	F_F2_2016_F2.8	F2.8	2016	F	CGAGGCTG-CTAAGCCT	SRR26134378	SRP462477	PRJNA1019683	SAMN37491402
Illumina	F_F3_2016_F3.1	F3.1	2016	F	AAGAGGCA-TAGATCGC	SRR26134377	SRP462477	PRJNA1019683	SAMN37491403
Illumina	F_F3_2016_F3.2	F3.2	2016	F	AAGAGGCA-CTCTCTAT	SRR26134376	SRP462477	PRJNA1019683	SAMN37491404
Illumina	F_F3_2016_F3.3	F3.3	2016	F	AAGAGGCA-TATCCTCT	SRR26134375	SRP462477	PRJNA1019683	SAMN37491405
Illumina	F_F3_2016_F3.4	F3.4	2016	F	AAGAGGCA-AGAGTAGA	SRR26134374	SRP462477	PRJNA1019683	SAMN37491406
Illumina	F_F3_2016_F3.5	F3.5	2016	F	AAGAGGCA-GTAAGGAG	SRR26134372	SRP462477	PRJNA1019683	SAMN37491407
Illumina	F_F3_2016_F3.6	F3.6	2016	F	AAGAGGCA-ACTGCATA	SRR26134371	SRP462477	PRJNA1019683	SAMN37491408
Illumina	F_F3_2016_F3.7	F3.7	2016	F	AAGAGGCA-AAGGAGTA	SRR26134370	SRP462477	PRJNA1019683	SAMN37491409
Illumina	F_F3_2016_F3.8	F3.8	2016	F	AAGAGGCA-CTAAGCCT	SRR26134369	SRP462477	PRJNA1019683	SAMN37491410
